# Latent inter-organ mechanism of idiopathic pulmonary fibrosis unveiled by a generative computational approach

**DOI:** 10.1101/2023.04.18.537146

**Authors:** Satoshi Kozawa, Kengo Tejima, Shunki Takagi, Masataka Kuroda, Mari Nogami-Itoh, Hideya Kitamura, Takashi Niwa, Takashi Ogura, Yayoi Natsume-Kitatani, Thomas N. Sato

## Abstract

Idiopathic pulmonary fibrosis (IPF) is a chronic and progressive disease characterized by complex lung pathogenesis affecting approximately three million people worldwide. While the molecular and cellular details of the IPF mechanism is emerging, our current understanding is centered around the lung itself. On the other hand, many human diseases are the products of complex multi-organ interactions. Hence, we postulate that a dysfunctional crosstalk of the lung with other organs plays a causative role in the onset, progression and/or complications of IPF. In this study, we employed a generative computational approach to identify such inter-organ mechanism of IPF. The approach works as follows: 1) To find unexpected relatedness of IPF to other diseases of non-lung organs and to identify molecular features that define such relatedness, 2) To identify differentially expressed genes between the lung tissues of IPF vs. those of non-IPF pulmonary disease patients, 3) To detect ligand-receptor relationships across multiple organs and their upstream and downstream signaling pathways in 1) and 2), 4) To generate a map of the inter-organ IPF mechanism with the molecular and cellular resolution. This approach found unexpected molecular relatedness of IPF to neoplasm, diabetes, Alzheimer’s disease, obesity, atherosclerosis, and arteriosclerosis. Furthermore, as a potential mechanism underlying this relatedness, we uncovered a putative molecular crosstalk system across the lung and the liver. In this inter-organ system, a secreted protein, kininogen 1, from hepatocytes in the liver interacts with its receptor, bradykinin receptor B1 in the lung. This ligand-receptor interaction across the liver and the lung leads to the activation of calmodulin pathways in the lung, leading to the activation of interleukin 6 and phosphoenolpyruvate carboxykinase 1 pathway across these organs. Furthermore, we retrospectively identified several pre-clinical and clinical evidence supporting this inter-organ mechanism of IPF. In conclusion, such feedforward and feedback system across the lung and the liver provides a unique opportunity for the development of the treatment and/or diagnosis of IPF. Furthermore, the result illustrates a generative computational framework for machine-mediated synthesis of mechanisms that facilitates and complements the traditional experimental approaches in biomedical sciences.
