## Supplementary material for "Latent inter-organ mechanism of idiopathic pulmonary fibrosis unveiled by a generative computational approach": Table S2

### Sheet: Organ enrichment analysis
Organ	pvalue	hits	padj	qvalue
liver	2.29166e-06	10/935	6.18748e-05	4.34209e-05
bone marrow	0.000154126	6/532	0.00177782	0.0012476
lymphoid tissue	0.000197536	11/1418	0.00177782	0.0012476
kidney	0.000267166	5/413	0.00180337	0.00126552
thyroid gland	0.00089532	3/198	0.00483473	0.00339279
blood	0.00109779	10/1392	0.00494004	0.0034667
adipose tissue	0.00156489	3/212	0.00603599	0.00423578
prostate	0.00380804	2/120	0.0128521	0.00901905
placenta	0.0221375	4/494	0.0664124	0.0466052
lung	0.0967573	2/239	0.261245	0.18333
brain	0.117746	11/2586	0.289013	0.202816
intestine	0.181124	4/763	0.40753	0.285986
esophagus	0.21315	2/311	0.414583	0.290935
fallopian tube	0.214969	2/312	0.414583	0.290935
cervix, uterine	0.286309	1/131	0.515356	0.361654
skeletal muscle	0.334011	1/906	0.563644	0.39554
gallbladder	0.401387	1/161	0.628608	0.441129
ovary	0.442354	1/172	0.628608	0.441129
pancreas	0.431251	2/422	0.628608	0.441129
breast	0.493187	1/186	0.665802	0.46723
adrenal gland	0.632601	1/227	0.813344	0.570767
skin	0.677539	1/547	0.831525	0.583526
testis	0.747815	7/2272	0.87787	0.616049
epididymis	0.900228	1/412	0.972246	0.682278
salivary gland	0.894447	1/319	0.972246	0.682278
pituitary gland	0.975536	1/353	0.975845	0.684804
tongue	0.975845	1/375	0.975845	0.684804

### Sheet: Cell-type enrichment analysis
Cell-type	pvalue	hits	padj	qvalue
Hepatocytes	3.11054e-09	12/881	1.30643e-07	1.0805e-07
Kupffer cells	3.5718e-06	8/615	7.50078e-05	6.20365e-05
Hofbauer cells	0.00328006	6/660	0.0459209	0.0379797
Macrophages	0.0102286	4/407	0.0859201	0.0710617
Proximal tubular cells	0.00913697	6/744	0.0859201	0.0710617
Enterocytes	0.0144435	5/602	0.101105	0.0836204
Intestinal endocrine cells	0.017983	4/444	0.107898	0.0892388
Collecting duct cells	0.0376356	4/504	0.197587	0.163418
Mucus-secreting cells	0.0428442	3/336	0.19994	0.165364
Erythroid cells	0.0511572	3/349	0.212815	0.176013
Muller glia cells	0.0557374	5/747	0.212815	0.176013
B-cells	0.149405	2/255	0.453457	0.37504
Endothelial cells	0.151152	2/256	0.453457	0.37504
Spermatogonia	0.131723	4/655	0.453457	0.37504
Spermatocytes	0.169531	1/1182	0.474686	0.392598
Cone photoreceptor cells	0.188024	1/1130	0.493562	0.408209
Bipolar cells	0.214217	5/991	0.529243	0.43772
Ito cells	0.277292	3/552	0.647014	0.535125
Cardiomyocytes	0.310833	1/880	0.672761	0.556419
Late spermatids	0.320363	10/2528	0.672761	0.556419
monocytes	0.343244	3/596	0.686489	0.567773
T-cells	0.403483	2/380	0.770286	0.637079
Cytotrophoblasts	0.558398	2/451	0.915954	0.757556
Extravillous trophoblasts	0.502543	1/648	0.915954	0.757556
Peritubular cells	0.602814	1/563	0.915954	0.757556
Syncytiotrophoblasts	0.60697	3/760	0.915954	0.757556
Undifferentiated cells	0.610636	1/205	0.915954	0.757556
granulocytes	0.587377	1/575	0.915954	0.757556
Ductal cells	0.692337	1/229	0.969272	0.801654
Suprabasal keratinocytes	0.688828	1/502	0.969272	0.801654
Alveolar cells type 1	0.954101	2/651	0.976182	0.807368
Basal glandular cells	0.82781	1/273	0.976182	0.807368
Cholangiocytes	0.928714	1/310	0.976182	0.807368
Ciliated cells	0.819627	3/1155	0.976182	0.807368
Distal tubular cells	0.943521	2/645	0.976182	0.807368
Early spermatids	0.805919	10/3155	0.976182	0.807368
Horizontal cells	0.964131	3/991	0.976182	0.807368
Leydig cells	0.747906	1/465	0.976182	0.807368
Paneth cells	0.845182	1/411	0.976182	0.807368
Rod photoreceptor cells	0.889787	3/940	0.976182	0.807368
Smooth muscle cells	0.976182	1/349	0.976182	0.807368
Urothelial cells	0.785846	1/443	0.976182	0.807368
