## Supplementary material for "Latent inter-organ mechanism of idiopathic pulmonary fibrosis unveiled by a generative computational approach": Table S5

### Sheet: Sheet 1
Organ	Cell_type	Gene	Average_Expression	Percent_Expressed	Figure
Liver	endothelial cell	CD274	0.00923907	0.011236	Figure5_Ligand
Liver	endothelial cell	CXCL10	0.0240534	0.0187266	Figure5_Ligand
Liver	endothelial cell	CXCL11	0.00403929	0.00374532	Figure5_Ligand
Liver	endothelial cell	CXCL13	0.0212602	0.0262172	Figure5_Ligand
Liver	endothelial cell	CXCL16	0.508718	0.438202	Figure5_Ligand
Liver	endothelial cell	CXCL9	0	0	Figure5_Ligand
Liver	endothelial cell	DSG1	0.00249904	0.00374532	Figure5_Ligand
Liver	endothelial cell	DSG2	0.00311932	0.00374532	Figure5_Ligand
Liver	endothelial cell	ENTPD1	0.402255	0.385768	Figure5_Ligand
Liver	endothelial cell	KNG1	0.800828	0.617978	Figure5_Ligand
Liver	endothelial cell	PDCD1LG2	0.0150491	0.0187266	Figure5_Ligand
Liver	endothelial cell	PF4	0.00807128	0.00749064	Figure5_Ligand
Liver	endothelial cell	PF4V1	0	0	Figure5_Ligand
Liver	endothelial cell	SELPLG	0.296268	0.292135	Figure5_Ligand
Liver	endothelial cell	SLURP1	0	0	Figure5_Ligand
Liver	endothelial cell	SLURP2	0	0	Figure5_Ligand
Liver	endothelial cell of hepatic sinusoid	CD274	0.0964895	0.0926366	Figure5_Ligand
Liver	endothelial cell of hepatic sinusoid	CXCL10	0	0	Figure5_Ligand
Liver	endothelial cell of hepatic sinusoid	CXCL11	0	0	Figure5_Ligand
Liver	endothelial cell of hepatic sinusoid	CXCL13	0.00891555	0.00712589	Figure5_Ligand
Liver	endothelial cell of hepatic sinusoid	CXCL16	0.602789	0.456057	Figure5_Ligand
Liver	endothelial cell of hepatic sinusoid	CXCL9	0.00168737	0.0023753	Figure5_Ligand
Liver	endothelial cell of hepatic sinusoid	DSG1	0	0	Figure5_Ligand
Liver	endothelial cell of hepatic sinusoid	DSG2	0.0404793	0.0427553	Figure5_Ligand
Liver	endothelial cell of hepatic sinusoid	ENTPD1	0.292688	0.235154	Figure5_Ligand
Liver	endothelial cell of hepatic sinusoid	KNG1	0.352408	0.296912	Figure5_Ligand
Liver	endothelial cell of hepatic sinusoid	PDCD1LG2	0.0429093	0.0451306	Figure5_Ligand
Liver	endothelial cell of hepatic sinusoid	PF4	0.00434536	0.00475059	Figure5_Ligand
Liver	endothelial cell of hepatic sinusoid	PF4V1	0	0	Figure5_Ligand
Liver	endothelial cell of hepatic sinusoid	SELPLG	0.00765487	0.00950119	Figure5_Ligand
Liver	endothelial cell of hepatic sinusoid	SLURP1	0	0	Figure5_Ligand
Liver	endothelial cell of hepatic sinusoid	SLURP2	0	0	Figure5_Ligand
Liver	erythrocyte	CD274	0	0	Figure5_Ligand
Liver	erythrocyte	CXCL10	0	0	Figure5_Ligand
Liver	erythrocyte	CXCL11	0	0	Figure5_Ligand
Liver	erythrocyte	CXCL13	0.0297564	0.0277778	Figure5_Ligand
Liver	erythrocyte	CXCL16	0.0213882	0.0185185	Figure5_Ligand
Liver	erythrocyte	CXCL9	0	0	Figure5_Ligand
Liver	erythrocyte	DSG1	0	0	Figure5_Ligand
Liver	erythrocyte	DSG2	0	0	Figure5_Ligand
Liver	erythrocyte	ENTPD1	0	0	Figure5_Ligand
Liver	erythrocyte	KNG1	0.856946	0.638889	Figure5_Ligand
Liver	erythrocyte	PDCD1LG2	0	0	Figure5_Ligand
Liver	erythrocyte	PF4	0	0	Figure5_Ligand
Liver	erythrocyte	PF4V1	0	0	Figure5_Ligand
Liver	erythrocyte	SELPLG	0	0	Figure5_Ligand
Liver	erythrocyte	SLURP1	0	0	Figure5_Ligand
Liver	erythrocyte	SLURP2	0	0	Figure5_Ligand
Liver	fibroblast	CD274	0.00731102	0.0131579	Figure5_Ligand
Liver	fibroblast	CXCL10	0	0	Figure5_Ligand
Liver	fibroblast	CXCL11	0	0	Figure5_Ligand
Liver	fibroblast	CXCL13	0	0	Figure5_Ligand
Liver	fibroblast	CXCL16	0.125144	0.171053	Figure5_Ligand
Liver	fibroblast	CXCL9	0	0	Figure5_Ligand
Liver	fibroblast	DSG1	0	0	Figure5_Ligand
Liver	fibroblast	DSG2	0.0212356	0.0263158	Figure5_Ligand
Liver	fibroblast	ENTPD1	0.402028	0.447368	Figure5_Ligand
Liver	fibroblast	KNG1	0.172646	0.223684	Figure5_Ligand
Liver	fibroblast	PDCD1LG2	0.0277376	0.0263158	Figure5_Ligand
Liver	fibroblast	PF4	0.00199632	0.0131579	Figure5_Ligand
Liver	fibroblast	PF4V1	0.00659914	0.0131579	Figure5_Ligand
Liver	fibroblast	SELPLG	0.00199632	0.0131579	Figure5_Ligand
Liver	fibroblast	SLURP1	0	0	Figure5_Ligand
Liver	fibroblast	SLURP2	0	0	Figure5_Ligand
Liver	hepatocyte	CD274	0.000687934	0.00256739	Figure5_Ligand
Liver	hepatocyte	CXCL10	0.00186574	0.00192555	Figure5_Ligand
Liver	hepatocyte	CXCL11	0.00129381	0.00192555	Figure5_Ligand
Liver	hepatocyte	CXCL13	0.0952976	0.104621	Figure5_Ligand
Liver	hepatocyte	CXCL16	0.0244481	0.0500642	Figure5_Ligand
Liver	hepatocyte	CXCL9	0.00322594	0.00256739	Figure5_Ligand
Liver	hepatocyte	DSG1	0.0284436	0.0500642	Figure5_Ligand
Liver	hepatocyte	DSG2	0.0874173	0.166881	Figure5_Ligand
Liver	hepatocyte	ENTPD1	0.0108024	0.0160462	Figure5_Ligand
Liver	hepatocyte	KNG1	2.42993	0.986521	Figure5_Ligand
Liver	hepatocyte	PDCD1LG2	0	0	Figure5_Ligand
Liver	hepatocyte	PF4	0	0	Figure5_Ligand
Liver	hepatocyte	PF4V1	0.00167965	0.00513479	Figure5_Ligand
Liver	hepatocyte	SELPLG	0.000880153	0.0012837	Figure5_Ligand
Liver	hepatocyte	SLURP1	0	0	Figure5_Ligand
Liver	hepatocyte	SLURP2	0	0	Figure5_Ligand
Liver	intrahepatic cholangiocyte	CD274	0	0	Figure5_Ligand
Liver	intrahepatic cholangiocyte	CXCL10	0.0387564	0.0238095	Figure5_Ligand
Liver	intrahepatic cholangiocyte	CXCL11	0	0	Figure5_Ligand
Liver	intrahepatic cholangiocyte	CXCL13	0.0496293	0.0714286	Figure5_Ligand
Liver	intrahepatic cholangiocyte	CXCL16	0.195727	0.214286	Figure5_Ligand
Liver	intrahepatic cholangiocyte	CXCL9	0.0363955	0.0238095	Figure5_Ligand
Liver	intrahepatic cholangiocyte	DSG1	0.0296503	0.0238095	Figure5_Ligand
Liver	intrahepatic cholangiocyte	DSG2	0.727205	0.690476	Figure5_Ligand
Liver	intrahepatic cholangiocyte	ENTPD1	0.0157499	0.0238095	Figure5_Ligand
Liver	intrahepatic cholangiocyte	KNG1	0.90279	0.642857	Figure5_Ligand
Liver	intrahepatic cholangiocyte	PDCD1LG2	0	0	Figure5_Ligand
Liver	intrahepatic cholangiocyte	PF4	0.00501431	0.0238095	Figure5_Ligand
Liver	intrahepatic cholangiocyte	PF4V1	0.0518134	0.0952381	Figure5_Ligand
Liver	intrahepatic cholangiocyte	SELPLG	0	0	Figure5_Ligand
Liver	intrahepatic cholangiocyte	SLURP1	0	0	Figure5_Ligand
Liver	intrahepatic cholangiocyte	SLURP2	0	0	Figure5_Ligand
Liver	liver dendritic cell	CD274	0	0	Figure5_Ligand
Liver	liver dendritic cell	CXCL10	0	0	Figure5_Ligand
Liver	liver dendritic cell	CXCL11	0	0	Figure5_Ligand
Liver	liver dendritic cell	CXCL13	0	0	Figure5_Ligand
Liver	liver dendritic cell	CXCL16	1.20426	0.911765	Figure5_Ligand
Liver	liver dendritic cell	CXCL9	0	0	Figure5_Ligand
Liver	liver dendritic cell	DSG1	0	0	Figure5_Ligand
Liver	liver dendritic cell	DSG2	0.020157	0.0294118	Figure5_Ligand
Liver	liver dendritic cell	ENTPD1	0.554849	0.5	Figure5_Ligand
Liver	liver dendritic cell	KNG1	0.155752	0.235294	Figure5_Ligand
Liver	liver dendritic cell	PDCD1LG2	0	0	Figure5_Ligand
Liver	liver dendritic cell	PF4	0	0	Figure5_Ligand
Liver	liver dendritic cell	PF4V1	0	0	Figure5_Ligand
Liver	liver dendritic cell	SELPLG	0.178536	0.235294	Figure5_Ligand
Liver	liver dendritic cell	SLURP1	0	0	Figure5_Ligand
Liver	liver dendritic cell	SLURP2	0	0	Figure5_Ligand
Liver	macrophage	CD274	0.00597094	0.00941347	Figure5_Ligand
Liver	macrophage	CXCL10	0.00631883	0.00796524	Figure5_Ligand
Liver	macrophage	CXCL11	0.000885413	0.00144823	Figure5_Ligand
Liver	macrophage	CXCL13	0	0	Figure5_Ligand
Liver	macrophage	CXCL16	0.989536	0.75525	Figure5_Ligand
Liver	macrophage	CXCL9	0.0119022	0.00724113	Figure5_Ligand
Liver	macrophage	DSG1	0	0	Figure5_Ligand
Liver	macrophage	DSG2	0.00306481	0.00434468	Figure5_Ligand
Liver	macrophage	ENTPD1	0.418858	0.430123	Figure5_Ligand
Liver	macrophage	KNG1	0.184808	0.211441	Figure5_Ligand
Liver	macrophage	PDCD1LG2	0.00970157	0.0159305	Figure5_Ligand
Liver	macrophage	PF4	0.00312631	0.00434468	Figure5_Ligand
Liver	macrophage	PF4V1	0.000346706	0.000724113	Figure5_Ligand
Liver	macrophage	SELPLG	0.19072	0.219406	Figure5_Ligand
Liver	macrophage	SLURP1	0	0	Figure5_Ligand
Liver	macrophage	SLURP2	0	0	Figure5_Ligand
Liver	monocyte	CD274	0.00502082	0.00816993	Figure5_Ligand
Liver	monocyte	CXCL10	0	0	Figure5_Ligand
Liver	monocyte	CXCL11	0	0	Figure5_Ligand
Liver	monocyte	CXCL13	0	0	Figure5_Ligand
Liver	monocyte	CXCL16	0.754849	0.591503	Figure5_Ligand
Liver	monocyte	CXCL9	0.0109126	0.00490196	Figure5_Ligand
Liver	monocyte	DSG1	0	0	Figure5_Ligand
Liver	monocyte	DSG2	0.00179817	0.00163399	Figure5_Ligand
Liver	monocyte	ENTPD1	0.243715	0.259804	Figure5_Ligand
Liver	monocyte	KNG1	0.193352	0.202614	Figure5_Ligand
Liver	monocyte	PDCD1LG2	0.00367857	0.00326797	Figure5_Ligand
Liver	monocyte	PF4	0.00149043	0.00163399	Figure5_Ligand
Liver	monocyte	PF4V1	0	0	Figure5_Ligand
Liver	monocyte	SELPLG	0.326661	0.349673	Figure5_Ligand
Liver	monocyte	SLURP1	0	0	Figure5_Ligand
Liver	monocyte	SLURP2	0	0	Figure5_Ligand
Liver	neutrophil	CD274	0.0588872	0.0481928	Figure5_Ligand
Liver	neutrophil	CXCL10	0	0	Figure5_Ligand
Liver	neutrophil	CXCL11	0	0	Figure5_Ligand
Liver	neutrophil	CXCL13	0.00200598	0.0120482	Figure5_Ligand
Liver	neutrophil	CXCL16	0.530787	0.325301	Figure5_Ligand
Liver	neutrophil	CXCL9	0.00289621	0.0120482	Figure5_Ligand
Liver	neutrophil	DSG1	0.0147498	0.0481928	Figure5_Ligand
Liver	neutrophil	DSG2	0.0138822	0.0361446	Figure5_Ligand
Liver	neutrophil	ENTPD1	0.114786	0.108434	Figure5_Ligand
Liver	neutrophil	KNG1	0.305282	0.204819	Figure5_Ligand
Liver	neutrophil	PDCD1LG2	0.00104469	0.0120482	Figure5_Ligand
Liver	neutrophil	PF4	0	0	Figure5_Ligand
Liver	neutrophil	PF4V1	0	0	Figure5_Ligand
Liver	neutrophil	SELPLG	0.385292	0.180723	Figure5_Ligand
Liver	neutrophil	SLURP1	0	0	Figure5_Ligand
Liver	neutrophil	SLURP2	0	0	Figure5_Ligand
Liver	nk cell	CD274	0.0140375	0.0163265	Figure5_Ligand
Liver	nk cell	CXCL10	0.00304509	0.00408163	Figure5_Ligand
Liver	nk cell	CXCL11	0	0	Figure5_Ligand
Liver	nk cell	CXCL13	0	0	Figure5_Ligand
Liver	nk cell	CXCL16	0.0521159	0.0489796	Figure5_Ligand
Liver	nk cell	CXCL9	0	0	Figure5_Ligand
Liver	nk cell	DSG1	0	0	Figure5_Ligand
Liver	nk cell	DSG2	0.0033193	0.00408163	Figure5_Ligand
Liver	nk cell	ENTPD1	0.339899	0.257143	Figure5_Ligand
Liver	nk cell	KNG1	0.217696	0.212245	Figure5_Ligand
Liver	nk cell	PDCD1LG2	0	0	Figure5_Ligand
Liver	nk cell	PF4	0	0	Figure5_Ligand
Liver	nk cell	PF4V1	0	0	Figure5_Ligand
Liver	nk cell	SELPLG	0.162931	0.138776	Figure5_Ligand
Liver	nk cell	SLURP1	0	0	Figure5_Ligand
Liver	nk cell	SLURP2	0	0	Figure5_Ligand
Liver	plasma cell	CD274	0.010105	0.0294118	Figure5_Ligand
Liver	plasma cell	CXCL10	0.0258234	0.0294118	Figure5_Ligand
Liver	plasma cell	CXCL11	0	0	Figure5_Ligand
Liver	plasma cell	CXCL13	0	0	Figure5_Ligand
Liver	plasma cell	CXCL16	0.103716	0.147059	Figure5_Ligand
Liver	plasma cell	CXCL9	0	0	Figure5_Ligand
Liver	plasma cell	DSG1	0	0	Figure5_Ligand
Liver	plasma cell	DSG2	0	0	Figure5_Ligand
Liver	plasma cell	ENTPD1	0.297086	0.323529	Figure5_Ligand
Liver	plasma cell	KNG1	0.381069	0.470588	Figure5_Ligand
Liver	plasma cell	PDCD1LG2	0	0	Figure5_Ligand
Liver	plasma cell	PF4	0	0	Figure5_Ligand
Liver	plasma cell	PF4V1	0	0	Figure5_Ligand
Liver	plasma cell	SELPLG	0.118403	0.147059	Figure5_Ligand
Liver	plasma cell	SLURP1	0	0	Figure5_Ligand
Liver	plasma cell	SLURP2	0	0	Figure5_Ligand
Liver	t cell	CD274	0.0542749	0.0342466	Figure5_Ligand
Liver	t cell	CXCL10	0	0	Figure5_Ligand
Liver	t cell	CXCL11	0	0	Figure5_Ligand
Liver	t cell	CXCL13	0.0468586	0.0342466	Figure5_Ligand
Liver	t cell	CXCL16	0.0413872	0.0273973	Figure5_Ligand
Liver	t cell	CXCL9	0	0	Figure5_Ligand
Liver	t cell	DSG1	0.0416772	0.0342466	Figure5_Ligand
Liver	t cell	DSG2	0.0168037	0.0136986	Figure5_Ligand
Liver	t cell	ENTPD1	0	0	Figure5_Ligand
Liver	t cell	KNG1	1.02082	0.616438	Figure5_Ligand
Liver	t cell	PDCD1LG2	0	0	Figure5_Ligand
Liver	t cell	PF4	0	0	Figure5_Ligand
Liver	t cell	PF4V1	1.78469e-05	0.00684932	Figure5_Ligand
Liver	t cell	SELPLG	0.263362	0.178082	Figure5_Ligand
Liver	t cell	SLURP1	0	0	Figure5_Ligand
Liver	t cell	SLURP2	0	0	Figure5_Ligand
Liver	endothelial cell	ACKR1	0	0	Figure5_Receptor
Liver	endothelial cell	ACKR3	0.233098	0.187266	Figure5_Receptor
Liver	endothelial cell	CD44	1.43914	0.868914	Figure5_Receptor
Liver	endothelial cell	CEACAM1	0.0213151	0.0187266	Figure5_Receptor
Liver	endothelial cell	CXCR3	0	0	Figure5_Receptor
Liver	endothelial cell	GLG1	0.420449	0.397004	Figure5_Receptor
Liver	endothelial cell	IFNGR1	1.01581	0.737828	Figure5_Receptor
Liver	endothelial cell	IFNGR2	0.528031	0.453184	Figure5_Receptor
Liver	endothelial cell	IL6R	0.551989	0.483146	Figure5_Receptor
Liver	endothelial cell	IL6ST	0.715073	0.565543	Figure5_Receptor
Liver	endothelial cell of hepatic sinusoid	ACKR1	0.0686562	0.0427553	Figure5_Receptor
Liver	endothelial cell of hepatic sinusoid	ACKR3	0.429785	0.306413	Figure5_Receptor
Liver	endothelial cell of hepatic sinusoid	CD44	0.178495	0.166271	Figure5_Receptor
Liver	endothelial cell of hepatic sinusoid	CEACAM1	0.310315	0.273159	Figure5_Receptor
Liver	endothelial cell of hepatic sinusoid	CXCR3	0.00217206	0.0023753	Figure5_Receptor
Liver	endothelial cell of hepatic sinusoid	GLG1	0.533281	0.484561	Figure5_Receptor
Liver	endothelial cell of hepatic sinusoid	IFNGR1	0.421066	0.382423	Figure5_Receptor
Liver	endothelial cell of hepatic sinusoid	IFNGR2	0.201632	0.2019	Figure5_Receptor
Liver	endothelial cell of hepatic sinusoid	IL6R	0.054978	0.0617577	Figure5_Receptor
Liver	endothelial cell of hepatic sinusoid	IL6ST	2.33058	0.950119	Figure5_Receptor
Liver	erythrocyte	ACKR1	0.404359	0.342593	Figure5_Receptor
Liver	erythrocyte	ACKR3	0	0	Figure5_Receptor
Liver	erythrocyte	CD44	0.198827	0.175926	Figure5_Receptor
Liver	erythrocyte	CEACAM1	0.0160622	0.0185185	Figure5_Receptor
Liver	erythrocyte	CXCR3	0	0	Figure5_Receptor
Liver	erythrocyte	GLG1	0.151338	0.157407	Figure5_Receptor
Liver	erythrocyte	IFNGR1	0.0195829	0.0185185	Figure5_Receptor
Liver	erythrocyte	IFNGR2	0.0245766	0.0277778	Figure5_Receptor
Liver	erythrocyte	IL6R	0.0561214	0.0462963	Figure5_Receptor
Liver	erythrocyte	IL6ST	0.295719	0.240741	Figure5_Receptor
Liver	fibroblast	ACKR1	0	0	Figure5_Receptor
Liver	fibroblast	ACKR3	0.202593	0.236842	Figure5_Receptor
Liver	fibroblast	CD44	0.362816	0.421053	Figure5_Receptor
Liver	fibroblast	CEACAM1	0.0325826	0.0526316	Figure5_Receptor
Liver	fibroblast	CXCR3	0	0	Figure5_Receptor
Liver	fibroblast	GLG1	0.467518	0.539474	Figure5_Receptor
Liver	fibroblast	IFNGR1	0.295501	0.407895	Figure5_Receptor
Liver	fibroblast	IFNGR2	0.202581	0.276316	Figure5_Receptor
Liver	fibroblast	IL6R	0.117611	0.210526	Figure5_Receptor
Liver	fibroblast	IL6ST	1.08314	0.75	Figure5_Receptor
Liver	hepatocyte	ACKR1	0	0	Figure5_Receptor
Liver	hepatocyte	ACKR3	0.0109008	0.0147625	Figure5_Receptor
Liver	hepatocyte	CD44	0.0173712	0.0198973	Figure5_Receptor
Liver	hepatocyte	CEACAM1	0.121712	0.184211	Figure5_Receptor
Liver	hepatocyte	CXCR3	0	0	Figure5_Receptor
Liver	hepatocyte	GLG1	0.38336	0.463415	Figure5_Receptor
Liver	hepatocyte	IFNGR1	0.183998	0.275995	Figure5_Receptor
Liver	hepatocyte	IFNGR2	0.0864512	0.154685	Figure5_Receptor
Liver	hepatocyte	IL6R	1.05104	0.806162	Figure5_Receptor
Liver	hepatocyte	IL6ST	1.06669	0.817073	Figure5_Receptor
Liver	intrahepatic cholangiocyte	ACKR1	0	0	Figure5_Receptor
Liver	intrahepatic cholangiocyte	ACKR3	0	0	Figure5_Receptor
Liver	intrahepatic cholangiocyte	CD44	0.0838337	0.0952381	Figure5_Receptor
Liver	intrahepatic cholangiocyte	CEACAM1	0.110044	0.142857	Figure5_Receptor
Liver	intrahepatic cholangiocyte	CXCR3	0	0	Figure5_Receptor
Liver	intrahepatic cholangiocyte	GLG1	0.670358	0.714286	Figure5_Receptor
Liver	intrahepatic cholangiocyte	IFNGR1	0.226001	0.238095	Figure5_Receptor
Liver	intrahepatic cholangiocyte	IFNGR2	0.183027	0.285714	Figure5_Receptor
Liver	intrahepatic cholangiocyte	IL6R	0.143017	0.166667	Figure5_Receptor
Liver	intrahepatic cholangiocyte	IL6ST	1.37047	0.928571	Figure5_Receptor
Liver	liver dendritic cell	ACKR1	0	0	Figure5_Receptor
Liver	liver dendritic cell	ACKR3	0.0951679	0.117647	Figure5_Receptor
Liver	liver dendritic cell	CD44	0.965399	0.823529	Figure5_Receptor
Liver	liver dendritic cell	CEACAM1	0.0139375	0.0294118	Figure5_Receptor
Liver	liver dendritic cell	CXCR3	0.0105103	0.0294118	Figure5_Receptor
Liver	liver dendritic cell	GLG1	0.2443	0.323529	Figure5_Receptor
Liver	liver dendritic cell	IFNGR1	0.801342	0.676471	Figure5_Receptor
Liver	liver dendritic cell	IFNGR2	0.510529	0.5	Figure5_Receptor
Liver	liver dendritic cell	IL6R	0.323201	0.411765	Figure5_Receptor
Liver	liver dendritic cell	IL6ST	0.205923	0.294118	Figure5_Receptor
Liver	macrophage	ACKR1	0.000221349	0.00144823	Figure5_Receptor
Liver	macrophage	ACKR3	0.391176	0.294714	Figure5_Receptor
Liver	macrophage	CD44	1.60569	0.908762	Figure5_Receptor
Liver	macrophage	CEACAM1	0.0113402	0.0159305	Figure5_Receptor
Liver	macrophage	CXCR3	0.00057838	0.00144823	Figure5_Receptor
Liver	macrophage	GLG1	0.267662	0.307748	Figure5_Receptor
Liver	macrophage	IFNGR1	0.973186	0.785663	Figure5_Receptor
Liver	macrophage	IFNGR2	0.625205	0.569153	Figure5_Receptor
Liver	macrophage	IL6R	0.47958	0.472846	Figure5_Receptor
Liver	macrophage	IL6ST	0.265887	0.293266	Figure5_Receptor
Liver	monocyte	ACKR1	0	0	Figure5_Receptor
Liver	monocyte	ACKR3	0.313001	0.20098	Figure5_Receptor
Liver	monocyte	CD44	1.68652	0.910131	Figure5_Receptor
Liver	monocyte	CEACAM1	0.0118678	0.0130719	Figure5_Receptor
Liver	monocyte	CXCR3	0.00342696	0.00326797	Figure5_Receptor
Liver	monocyte	GLG1	0.276855	0.295752	Figure5_Receptor
Liver	monocyte	IFNGR1	0.889585	0.723856	Figure5_Receptor
Liver	monocyte	IFNGR2	0.608364	0.547386	Figure5_Receptor
Liver	monocyte	IL6R	0.489333	0.45915	Figure5_Receptor
Liver	monocyte	IL6ST	0.212047	0.235294	Figure5_Receptor
Liver	neutrophil	ACKR1	0	0	Figure5_Receptor
Liver	neutrophil	ACKR3	0.00587394	0.0240964	Figure5_Receptor
Liver	neutrophil	CD44	0.56739	0.373494	Figure5_Receptor
Liver	neutrophil	CEACAM1	0.0969164	0.0963855	Figure5_Receptor
Liver	neutrophil	CXCR3	0	0	Figure5_Receptor
Liver	neutrophil	GLG1	0.0491802	0.0963855	Figure5_Receptor
Liver	neutrophil	IFNGR1	0.255787	0.192771	Figure5_Receptor
Liver	neutrophil	IFNGR2	0.132695	0.0963855	Figure5_Receptor
Liver	neutrophil	IL6R	0.265694	0.26506	Figure5_Receptor
Liver	neutrophil	IL6ST	0.138006	0.168675	Figure5_Receptor
Liver	nk cell	ACKR1	0	0	Figure5_Receptor
Liver	nk cell	ACKR3	0.0124327	0.0204082	Figure5_Receptor
Liver	nk cell	CD44	0.645109	0.497959	Figure5_Receptor
Liver	nk cell	CEACAM1	0.0076822	0.0122449	Figure5_Receptor
Liver	nk cell	CXCR3	0.0124225	0.0122449	Figure5_Receptor
Liver	nk cell	GLG1	0.318823	0.306122	Figure5_Receptor
Liver	nk cell	IFNGR1	0.878611	0.64898	Figure5_Receptor
Liver	nk cell	IFNGR2	0.0230833	0.0285714	Figure5_Receptor
Liver	nk cell	IL6R	0.0803051	0.0653061	Figure5_Receptor
Liver	nk cell	IL6ST	0.208968	0.228571	Figure5_Receptor
Liver	plasma cell	ACKR1	0	0	Figure5_Receptor
Liver	plasma cell	ACKR3	0	0	Figure5_Receptor
Liver	plasma cell	CD44	0.477334	0.441176	Figure5_Receptor
Liver	plasma cell	CEACAM1	0.0253379	0.0294118	Figure5_Receptor
Liver	plasma cell	CXCR3	0.0477362	0.0588235	Figure5_Receptor
Liver	plasma cell	GLG1	0.477318	0.5	Figure5_Receptor
Liver	plasma cell	IFNGR1	0.290824	0.264706	Figure5_Receptor
Liver	plasma cell	IFNGR2	0.291684	0.382353	Figure5_Receptor
Liver	plasma cell	IL6R	0.0861202	0.117647	Figure5_Receptor
Liver	plasma cell	IL6ST	0.277404	0.323529	Figure5_Receptor
Liver	t cell	ACKR1	0	0	Figure5_Receptor
Liver	t cell	ACKR3	0.0149117	0.0136986	Figure5_Receptor
Liver	t cell	CD44	1.11573	0.630137	Figure5_Receptor
Liver	t cell	CEACAM1	0.045401	0.0342466	Figure5_Receptor
Liver	t cell	CXCR3	0.0668386	0.0547945	Figure5_Receptor
Liver	t cell	GLG1	0.274516	0.219178	Figure5_Receptor
Liver	t cell	IFNGR1	0.720158	0.452055	Figure5_Receptor
Liver	t cell	IFNGR2	0.0321989	0.0273973	Figure5_Receptor
Liver	t cell	IL6R	0.123516	0.0958904	Figure5_Receptor
Liver	t cell	IL6ST	0.597409	0.383562	Figure5_Receptor
Liver	endothelial cell	PCK1	0.810857	0.651685	Figure7B
Liver	endothelial cell of hepatic sinusoid	PCK1	0.271913	0.218527	Figure7B
Liver	erythrocyte	PCK1	0.807355	0.62963	Figure7B
Liver	fibroblast	PCK1	0.0477371	0.0526316	Figure7B
Liver	hepatocyte	PCK1	2.82644	0.98973	Figure7B
Liver	intrahepatic cholangiocyte	PCK1	0.774409	0.642857	Figure7B
Liver	liver dendritic cell	PCK1	0.079453	0.117647	Figure7B
Liver	macrophage	PCK1	0.0932022	0.107169	Figure7B
Liver	monocyte	PCK1	0.108381	0.117647	Figure7B
Liver	neutrophil	PCK1	0.036476	0.060241	Figure7B
Liver	nk cell	PCK1	0.188593	0.138776	Figure7B
Liver	plasma cell	PCK1	0.516804	0.470588	Figure7B
Liver	t cell	PCK1	1.09109	0.623288	Figure7B
