## Supplementary material for "Latent inter-organ mechanism of idiopathic pulmonary fibrosis unveiled by a generative computational approach": Table S6

### Sheet: Sheet 1
Organ	Cell_type	Gene	Average_Expression	Percent_Expressed	Figure
Lung	adventitial cell	CCL18	0.03598	0.0348525	Figure6A_Ligand
Lung	adventitial cell	CXCL10	0	0	Figure6A_Ligand
Lung	adventitial cell	CXCL11	0.000315893	0.00268097	Figure6A_Ligand
Lung	adventitial cell	CXCL9	0.0072334	0.00536193	Figure6A_Ligand
Lung	adventitial cell	IFNG	0	0	Figure6A_Ligand
Lung	adventitial cell	IL6	0.612506	0.36193	Figure6A_Ligand
Lung	adventitial cell	SELE	0.00224216	0.00268097	Figure6A_Ligand
Lung	alveolar fibroblast	CCL18	0.229749	0.182099	Figure6A_Ligand
Lung	alveolar fibroblast	CXCL10	0.005614	0.00308642	Figure6A_Ligand
Lung	alveolar fibroblast	CXCL11	0.0040455	0.00308642	Figure6A_Ligand
Lung	alveolar fibroblast	CXCL9	0.0392482	0.0277778	Figure6A_Ligand
Lung	alveolar fibroblast	IFNG	0.00165181	0.00308642	Figure6A_Ligand
Lung	alveolar fibroblast	IL6	0.208561	0.126543	Figure6A_Ligand
Lung	alveolar fibroblast	SELE	0.00556155	0.00617284	Figure6A_Ligand
Lung	b cell	CCL18	0.156162	0.114943	Figure6A_Ligand
Lung	b cell	CXCL10	0.0265966	0.0114943	Figure6A_Ligand
Lung	b cell	CXCL11	0.025857	0.0114943	Figure6A_Ligand
Lung	b cell	CXCL9	0.0100731	0.0114943	Figure6A_Ligand
Lung	b cell	IFNG	0	0	Figure6A_Ligand
Lung	b cell	IL6	0.0458775	0.0344828	Figure6A_Ligand
Lung	b cell	SELE	0	0	Figure6A_Ligand
Lung	basal cell	CCL18	0.469204	0.45064	Figure6A_Ligand
Lung	basal cell	CXCL10	0.00459358	0.00411335	Figure6A_Ligand
Lung	basal cell	CXCL11	0.00388481	0.0059415	Figure6A_Ligand
Lung	basal cell	CXCL9	0.0106028	0.0132541	Figure6A_Ligand
Lung	basal cell	IFNG	0.000149516	0.000914077	Figure6A_Ligand
Lung	basal cell	IL6	0.0406625	0.0438757	Figure6A_Ligand
Lung	basal cell	SELE	0.00440488	0.00411335	Figure6A_Ligand
Lung	basophil	CCL18	0.310653	0.22449	Figure6A_Ligand
Lung	basophil	CXCL10	0.00378458	0.00437318	Figure6A_Ligand
Lung	basophil	CXCL11	0	0	Figure6A_Ligand
Lung	basophil	CXCL9	0.00228884	0.00145773	Figure6A_Ligand
Lung	basophil	IFNG	0	0	Figure6A_Ligand
Lung	basophil	IL6	0.006289	0.00874636	Figure6A_Ligand
Lung	basophil	SELE	0	0	Figure6A_Ligand
Lung	bronchial smooth muscle cell	CCL18	0.434256	0.283951	Figure6A_Ligand
Lung	bronchial smooth muscle cell	CXCL10	0	0	Figure6A_Ligand
Lung	bronchial smooth muscle cell	CXCL11	0	0	Figure6A_Ligand
Lung	bronchial smooth muscle cell	CXCL9	0.0722829	0.0246914	Figure6A_Ligand
Lung	bronchial smooth muscle cell	IFNG	0	0	Figure6A_Ligand
Lung	bronchial smooth muscle cell	IL6	0.09461	0.0617284	Figure6A_Ligand
Lung	bronchial smooth muscle cell	SELE	0	0	Figure6A_Ligand
Lung	bronchial vessel endothelial cell	CCL18	0.157821	0.276596	Figure6A_Ligand
Lung	bronchial vessel endothelial cell	CXCL10	0	0	Figure6A_Ligand
Lung	bronchial vessel endothelial cell	CXCL11	0	0	Figure6A_Ligand
Lung	bronchial vessel endothelial cell	CXCL9	0	0	Figure6A_Ligand
Lung	bronchial vessel endothelial cell	IFNG	0.0171161	0.0212766	Figure6A_Ligand
Lung	bronchial vessel endothelial cell	IL6	0.457215	0.340426	Figure6A_Ligand
Lung	bronchial vessel endothelial cell	SELE	1.50374	0.574468	Figure6A_Ligand
Lung	capillary aerocyte	CCL18	0.489961	0.332162	Figure6A_Ligand
Lung	capillary aerocyte	CXCL10	0.0153508	0.00702988	Figure6A_Ligand
Lung	capillary aerocyte	CXCL11	0.00398966	0.00175747	Figure6A_Ligand
Lung	capillary aerocyte	CXCL9	0.0192012	0.0105448	Figure6A_Ligand
Lung	capillary aerocyte	IFNG	0	0	Figure6A_Ligand
Lung	capillary aerocyte	IL6	0.156604	0.107206	Figure6A_Ligand
Lung	capillary aerocyte	SELE	0.00508045	0.00351494	Figure6A_Ligand
Lung	capillary endothelial cell	CCL18	0.480101	0.32228	Figure6A_Ligand
Lung	capillary endothelial cell	CXCL10	0.00558495	0.00207254	Figure6A_Ligand
Lung	capillary endothelial cell	CXCL11	0.00560696	0.00414508	Figure6A_Ligand
Lung	capillary endothelial cell	CXCL9	0.019528	0.0124352	Figure6A_Ligand
Lung	capillary endothelial cell	IFNG	0	0	Figure6A_Ligand
Lung	capillary endothelial cell	IL6	0.595292	0.336788	Figure6A_Ligand
Lung	capillary endothelial cell	SELE	0.0106196	0.00829016	Figure6A_Ligand
Lung	cd4-positive alpha-beta t cell	CCL18	0.185844	0.159091	Figure6A_Ligand
Lung	cd4-positive alpha-beta t cell	CXCL10	0	0	Figure6A_Ligand
Lung	cd4-positive alpha-beta t cell	CXCL11	0	0	Figure6A_Ligand
Lung	cd4-positive alpha-beta t cell	CXCL9	0	0	Figure6A_Ligand
Lung	cd4-positive alpha-beta t cell	IFNG	0.3202	0.174242	Figure6A_Ligand
Lung	cd4-positive alpha-beta t cell	IL6	0.0129012	0.0151515	Figure6A_Ligand
Lung	cd4-positive alpha-beta t cell	SELE	0	0	Figure6A_Ligand
Lung	cd4-positive, alpha-beta t cell	CCL18	0.416027	0.274401	Figure6A_Ligand
Lung	cd4-positive, alpha-beta t cell	CXCL10	0.00451179	0.00368324	Figure6A_Ligand
Lung	cd4-positive, alpha-beta t cell	CXCL11	0	0	Figure6A_Ligand
Lung	cd4-positive, alpha-beta t cell	CXCL9	0	0	Figure6A_Ligand
Lung	cd4-positive, alpha-beta t cell	IFNG	0.029723	0.0202578	Figure6A_Ligand
Lung	cd4-positive, alpha-beta t cell	IL6	0.00254944	0.00184162	Figure6A_Ligand
Lung	cd4-positive, alpha-beta t cell	SELE	0.00181577	0.00184162	Figure6A_Ligand
Lung	cd8-positive alpha-beta t cell	CCL18	0.173885	0.15	Figure6A_Ligand
Lung	cd8-positive alpha-beta t cell	CXCL10	0	0	Figure6A_Ligand
Lung	cd8-positive alpha-beta t cell	CXCL11	0	0	Figure6A_Ligand
Lung	cd8-positive alpha-beta t cell	CXCL9	0	0	Figure6A_Ligand
Lung	cd8-positive alpha-beta t cell	IFNG	0.576892	0.325	Figure6A_Ligand
Lung	cd8-positive alpha-beta t cell	IL6	0.0321829	0.025	Figure6A_Ligand
Lung	cd8-positive alpha-beta t cell	SELE	0	0	Figure6A_Ligand
Lung	cd8-positive, alpha-beta t cell	CCL18	0.451388	0.304348	Figure6A_Ligand
Lung	cd8-positive, alpha-beta t cell	CXCL10	0.00424089	0.00543478	Figure6A_Ligand
Lung	cd8-positive, alpha-beta t cell	CXCL11	1.28665e-05	0.00181159	Figure6A_Ligand
Lung	cd8-positive, alpha-beta t cell	CXCL9	0	0	Figure6A_Ligand
Lung	cd8-positive, alpha-beta t cell	IFNG	0.262449	0.155797	Figure6A_Ligand
Lung	cd8-positive, alpha-beta t cell	IL6	0.0027121	0.00181159	Figure6A_Ligand
Lung	cd8-positive, alpha-beta t cell	SELE	0.00153427	0.00181159	Figure6A_Ligand
Lung	classical monocyte	CCL18	0.447413	0.334902	Figure6A_Ligand
Lung	classical monocyte	CXCL10	0.00904098	0.00470746	Figure6A_Ligand
Lung	classical monocyte	CXCL11	0.001034	0.00134499	Figure6A_Ligand
Lung	classical monocyte	CXCL9	0.00590355	0.00605245	Figure6A_Ligand
Lung	classical monocyte	IFNG	0.00307073	0.00201748	Figure6A_Ligand
Lung	classical monocyte	IL6	0.017904	0.0154674	Figure6A_Ligand
Lung	classical monocyte	SELE	0.000828917	0.000672495	Figure6A_Ligand
Lung	club cell	CCL18	0.49609	0.458574	Figure6A_Ligand
Lung	club cell	CXCL10	0.00233207	0.00192678	Figure6A_Ligand
Lung	club cell	CXCL11	0.000536858	0.000963391	Figure6A_Ligand
Lung	club cell	CXCL9	0.00425786	0.00481696	Figure6A_Ligand
Lung	club cell	IFNG	0.00127286	0.000963391	Figure6A_Ligand
Lung	club cell	IL6	0.0275657	0.0289017	Figure6A_Ligand
Lung	club cell	SELE	0.00183232	0.00192678	Figure6A_Ligand
Lung	dendritic cell	CCL18	0.0859514	0.0917722	Figure6A_Ligand
Lung	dendritic cell	CXCL10	0.031886	0.00949367	Figure6A_Ligand
Lung	dendritic cell	CXCL11	0.00463096	0.00632911	Figure6A_Ligand
Lung	dendritic cell	CXCL9	0.0217748	0.0126582	Figure6A_Ligand
Lung	dendritic cell	IFNG	0.00143356	0.00316456	Figure6A_Ligand
Lung	dendritic cell	IL6	0.00644838	0.00949367	Figure6A_Ligand
Lung	dendritic cell	SELE	0	0	Figure6A_Ligand
Lung	endothelial cell of artery	CCL18	0.355043	0.251337	Figure6A_Ligand
Lung	endothelial cell of artery	CXCL10	0.0292082	0.0213904	Figure6A_Ligand
Lung	endothelial cell of artery	CXCL11	0.00374723	0.00534759	Figure6A_Ligand
Lung	endothelial cell of artery	CXCL9	0.0725474	0.0481283	Figure6A_Ligand
Lung	endothelial cell of artery	IFNG	0.000723202	0.00534759	Figure6A_Ligand
Lung	endothelial cell of artery	IL6	0.652486	0.374332	Figure6A_Ligand
Lung	endothelial cell of artery	SELE	0.138852	0.0695187	Figure6A_Ligand
Lung	endothelial cell of lymphatic vessel	CCL18	0.216665	0.148936	Figure6A_Ligand
Lung	endothelial cell of lymphatic vessel	CXCL10	0	0	Figure6A_Ligand
Lung	endothelial cell of lymphatic vessel	CXCL11	0	0	Figure6A_Ligand
Lung	endothelial cell of lymphatic vessel	CXCL9	0	0	Figure6A_Ligand
Lung	endothelial cell of lymphatic vessel	IFNG	0	0	Figure6A_Ligand
Lung	endothelial cell of lymphatic vessel	IL6	0	0	Figure6A_Ligand
Lung	endothelial cell of lymphatic vessel	SELE	0	0	Figure6A_Ligand
Lung	fibroblast	CCL18	0.348583	0.333333	Figure6A_Ligand
Lung	fibroblast	CXCL10	0	0	Figure6A_Ligand
Lung	fibroblast	CXCL11	0	0	Figure6A_Ligand
Lung	fibroblast	CXCL9	0	0	Figure6A_Ligand
Lung	fibroblast	IFNG	0	0	Figure6A_Ligand
Lung	fibroblast	IL6	0.381869	0.25	Figure6A_Ligand
Lung	fibroblast	SELE	0	0	Figure6A_Ligand
Lung	intermediate monocyte	CCL18	0.602178	0.448413	Figure6A_Ligand
Lung	intermediate monocyte	CXCL10	0.00717454	0.00396825	Figure6A_Ligand
Lung	intermediate monocyte	CXCL11	0.0090151	0.00793651	Figure6A_Ligand
Lung	intermediate monocyte	CXCL9	0.00403709	0.00396825	Figure6A_Ligand
Lung	intermediate monocyte	IFNG	0	0	Figure6A_Ligand
Lung	intermediate monocyte	IL6	0.00686081	0.00793651	Figure6A_Ligand
Lung	intermediate monocyte	SELE	0	0	Figure6A_Ligand
Lung	lung ciliated cell	CCL18	0.316117	0.330565	Figure6A_Ligand
Lung	lung ciliated cell	CXCL10	0.00176853	0.00332226	Figure6A_Ligand
Lung	lung ciliated cell	CXCL11	0.00462767	0.00830565	Figure6A_Ligand
Lung	lung ciliated cell	CXCL9	0.00727889	0.00830565	Figure6A_Ligand
Lung	lung ciliated cell	IFNG	0	0	Figure6A_Ligand
Lung	lung ciliated cell	IL6	0.0124914	0.0199336	Figure6A_Ligand
Lung	lung ciliated cell	SELE	0.0098311	0.00996678	Figure6A_Ligand
Lung	lung microvascular endothelial cell	CCL18	0.528519	0.461856	Figure6A_Ligand
Lung	lung microvascular endothelial cell	CXCL10	0.0015747	0.00206186	Figure6A_Ligand
Lung	lung microvascular endothelial cell	CXCL11	0.0237902	0.0226804	Figure6A_Ligand
Lung	lung microvascular endothelial cell	CXCL9	0.0163336	0.00618557	Figure6A_Ligand
Lung	lung microvascular endothelial cell	IFNG	0	0	Figure6A_Ligand
Lung	lung microvascular endothelial cell	IL6	0.482703	0.329897	Figure6A_Ligand
Lung	lung microvascular endothelial cell	SELE	0.329756	0.179381	Figure6A_Ligand
Lung	macrophage	CCL18	1.58526	0.712747	Figure6A_Ligand
Lung	macrophage	CXCL10	0.0160792	0.0112664	Figure6A_Ligand
Lung	macrophage	CXCL11	0.00300164	0.00378289	Figure6A_Ligand
Lung	macrophage	CXCL9	0.0352857	0.0309211	Figure6A_Ligand
Lung	macrophage	IFNG	0.00114757	0.00172697	Figure6A_Ligand
Lung	macrophage	IL6	0.0208574	0.036102	Figure6A_Ligand
Lung	macrophage	SELE	0.00107638	0.00115132	Figure6A_Ligand
Lung	mesothelial cell	CCL18	0.245171	0.235294	Figure6A_Ligand
Lung	mesothelial cell	CXCL10	0	0	Figure6A_Ligand
Lung	mesothelial cell	CXCL11	0	0	Figure6A_Ligand
Lung	mesothelial cell	CXCL9	0	0	Figure6A_Ligand
Lung	mesothelial cell	IFNG	0	0	Figure6A_Ligand
Lung	mesothelial cell	IL6	0.221454	0.294118	Figure6A_Ligand
Lung	mesothelial cell	SELE	0	0	Figure6A_Ligand
Lung	myofibroblast cell	CCL18	0.51508	0.3	Figure6A_Ligand
Lung	myofibroblast cell	CXCL10	0	0	Figure6A_Ligand
Lung	myofibroblast cell	CXCL11	0	0	Figure6A_Ligand
Lung	myofibroblast cell	CXCL9	0	0	Figure6A_Ligand
Lung	myofibroblast cell	IFNG	0	0	Figure6A_Ligand
Lung	myofibroblast cell	IL6	0.119898	0.2	Figure6A_Ligand
Lung	myofibroblast cell	SELE	0	0	Figure6A_Ligand
Lung	neutrophil	CCL18	0.122366	0.091954	Figure6A_Ligand
Lung	neutrophil	CXCL10	0	0	Figure6A_Ligand
Lung	neutrophil	CXCL11	0	0	Figure6A_Ligand
Lung	neutrophil	CXCL9	0	0	Figure6A_Ligand
Lung	neutrophil	IFNG	0.00812371	0.00574713	Figure6A_Ligand
Lung	neutrophil	IL6	0.0314792	0.0172414	Figure6A_Ligand
Lung	neutrophil	SELE	0	0	Figure6A_Ligand
Lung	nk cell	CCL18	0.429306	0.272727	Figure6A_Ligand
Lung	nk cell	CXCL10	0	0	Figure6A_Ligand
Lung	nk cell	CXCL11	0	0	Figure6A_Ligand
Lung	nk cell	CXCL9	0	0	Figure6A_Ligand
Lung	nk cell	IFNG	0.286847	0.151515	Figure6A_Ligand
Lung	nk cell	IL6	0.00749746	0.00757576	Figure6A_Ligand
Lung	nk cell	SELE	0.00406075	0.00757576	Figure6A_Ligand
Lung	non-classical monocyte	CCL18	0.587282	0.447761	Figure6A_Ligand
Lung	non-classical monocyte	CXCL10	0.0388775	0.0169154	Figure6A_Ligand
Lung	non-classical monocyte	CXCL11	0.00235825	0.00199005	Figure6A_Ligand
Lung	non-classical monocyte	CXCL9	0.0250894	0.0119403	Figure6A_Ligand
Lung	non-classical monocyte	IFNG	0.00299083	0.00298507	Figure6A_Ligand
Lung	non-classical monocyte	IL6	0.0165657	0.0179104	Figure6A_Ligand
Lung	non-classical monocyte	SELE	0.000683489	0.000995025	Figure6A_Ligand
Lung	pericyte cell	CCL18	0.503064	0.352113	Figure6A_Ligand
Lung	pericyte cell	CXCL10	9.00914e-05	0.00469484	Figure6A_Ligand
Lung	pericyte cell	CXCL11	0	0	Figure6A_Ligand
Lung	pericyte cell	CXCL9	0.0158764	0.00938967	Figure6A_Ligand
Lung	pericyte cell	IFNG	0.00819187	0.00469484	Figure6A_Ligand
Lung	pericyte cell	IL6	0.158602	0.112676	Figure6A_Ligand
Lung	pericyte cell	SELE	0	0	Figure6A_Ligand
Lung	plasma cell	CCL18	0.39678	0.522388	Figure6A_Ligand
Lung	plasma cell	CXCL10	0.00246298	0.00746269	Figure6A_Ligand
Lung	plasma cell	CXCL11	0	0	Figure6A_Ligand
Lung	plasma cell	CXCL9	0	0	Figure6A_Ligand
Lung	plasma cell	IFNG	0.00531909	0.00746269	Figure6A_Ligand
Lung	plasma cell	IL6	0.00843931	0.00746269	Figure6A_Ligand
Lung	plasma cell	SELE	0	0	Figure6A_Ligand
Lung	plasmacytoid dendritic cell	CCL18	0	0	Figure6A_Ligand
Lung	plasmacytoid dendritic cell	CXCL10	0	0	Figure6A_Ligand
Lung	plasmacytoid dendritic cell	CXCL11	0	0	Figure6A_Ligand
Lung	plasmacytoid dendritic cell	CXCL9	0	0	Figure6A_Ligand
Lung	plasmacytoid dendritic cell	IFNG	0	0	Figure6A_Ligand
Lung	plasmacytoid dendritic cell	IL6	0	0	Figure6A_Ligand
Lung	plasmacytoid dendritic cell	SELE	0	0	Figure6A_Ligand
Lung	pulmonary ionocyte	CCL18	0.530211	0.526316	Figure6A_Ligand
Lung	pulmonary ionocyte	CXCL10	0	0	Figure6A_Ligand
Lung	pulmonary ionocyte	CXCL11	0	0	Figure6A_Ligand
Lung	pulmonary ionocyte	CXCL9	0	0	Figure6A_Ligand
Lung	pulmonary ionocyte	IFNG	0	0	Figure6A_Ligand
Lung	pulmonary ionocyte	IL6	0.0761623	0.105263	Figure6A_Ligand
Lung	pulmonary ionocyte	SELE	0	0	Figure6A_Ligand
Lung	respiratory goblet cell	CCL18	0.385401	0.454907	Figure6A_Ligand
Lung	respiratory goblet cell	CXCL10	0.00345578	0.00530504	Figure6A_Ligand
Lung	respiratory goblet cell	CXCL11	0.000794464	0.00132626	Figure6A_Ligand
Lung	respiratory goblet cell	CXCL9	0.00535462	0.00928382	Figure6A_Ligand
Lung	respiratory goblet cell	IFNG	0	0	Figure6A_Ligand
Lung	respiratory goblet cell	IL6	0.0510606	0.0636605	Figure6A_Ligand
Lung	respiratory goblet cell	SELE	0	0	Figure6A_Ligand
Lung	respiratory mucous cell	CCL18	0.0826399	0.25	Figure6A_Ligand
Lung	respiratory mucous cell	CXCL10	0	0	Figure6A_Ligand
Lung	respiratory mucous cell	CXCL11	0	0	Figure6A_Ligand
Lung	respiratory mucous cell	CXCL9	0	0	Figure6A_Ligand
Lung	respiratory mucous cell	IFNG	0	0	Figure6A_Ligand
Lung	respiratory mucous cell	IL6	0.340878	0.375	Figure6A_Ligand
Lung	respiratory mucous cell	SELE	0	0	Figure6A_Ligand
Lung	serous cell of epithelium of bronchus	CCL18	0.412085	0.6	Figure6A_Ligand
Lung	serous cell of epithelium of bronchus	CXCL10	0	0	Figure6A_Ligand
Lung	serous cell of epithelium of bronchus	CXCL11	0	0	Figure6A_Ligand
Lung	serous cell of epithelium of bronchus	CXCL9	0	0	Figure6A_Ligand
Lung	serous cell of epithelium of bronchus	IFNG	0	0	Figure6A_Ligand
Lung	serous cell of epithelium of bronchus	IL6	0	0	Figure6A_Ligand
Lung	serous cell of epithelium of bronchus	SELE	0	0	Figure6A_Ligand
Lung	smooth muscle cell	CCL18	0.0321689	0.08	Figure6A_Ligand
Lung	smooth muscle cell	CXCL10	0	0	Figure6A_Ligand
Lung	smooth muscle cell	CXCL11	0	0	Figure6A_Ligand
Lung	smooth muscle cell	CXCL9	0	0	Figure6A_Ligand
Lung	smooth muscle cell	IFNG	0	0	Figure6A_Ligand
Lung	smooth muscle cell	IL6	0.395776	0.32	Figure6A_Ligand
Lung	smooth muscle cell	SELE	0	0	Figure6A_Ligand
Lung	type i pneumocyte	CCL18	0.18195	0.199052	Figure6A_Ligand
Lung	type i pneumocyte	CXCL10	0.00261133	0.00473934	Figure6A_Ligand
Lung	type i pneumocyte	CXCL11	0.00446755	0.00473934	Figure6A_Ligand
Lung	type i pneumocyte	CXCL9	0.00334938	0.00473934	Figure6A_Ligand
Lung	type i pneumocyte	IFNG	0.00141837	0.00473934	Figure6A_Ligand
Lung	type i pneumocyte	IL6	0.0101285	0.0189573	Figure6A_Ligand
Lung	type i pneumocyte	SELE	0.0130161	0.00473934	Figure6A_Ligand
Lung	type ii pneumocyte	CCL18	0.281863	0.389023	Figure6A_Ligand
Lung	type ii pneumocyte	CXCL10	0.00239915	0.00393615	Figure6A_Ligand
Lung	type ii pneumocyte	CXCL11	0.000580812	0.00109337	Figure6A_Ligand
Lung	type ii pneumocyte	CXCL9	0.00459083	0.00699759	Figure6A_Ligand
Lung	type ii pneumocyte	IFNG	0.000903676	0.00229609	Figure6A_Ligand
Lung	type ii pneumocyte	IL6	0.0606348	0.109337	Figure6A_Ligand
Lung	type ii pneumocyte	SELE	0.00407849	0.00940302	Figure6A_Ligand
Lung	vascular associated smooth muscle cell	CCL18	0.355955	0.2125	Figure6A_Ligand
Lung	vascular associated smooth muscle cell	CXCL10	0	0	Figure6A_Ligand
Lung	vascular associated smooth muscle cell	CXCL11	0	0	Figure6A_Ligand
Lung	vascular associated smooth muscle cell	CXCL9	0.147763	0.075	Figure6A_Ligand
Lung	vascular associated smooth muscle cell	IFNG	0	0	Figure6A_Ligand
Lung	vascular associated smooth muscle cell	IL6	0.10252	0.075	Figure6A_Ligand
Lung	vascular associated smooth muscle cell	SELE	0	0	Figure6A_Ligand
Lung	vein endothelial cell	CCL18	0.383644	0.322835	Figure6A_Ligand
Lung	vein endothelial cell	CXCL10	0.0198897	0.00590551	Figure6A_Ligand
Lung	vein endothelial cell	CXCL11	0.0453024	0.0334646	Figure6A_Ligand
Lung	vein endothelial cell	CXCL9	0.0296653	0.019685	Figure6A_Ligand
Lung	vein endothelial cell	IFNG	0	0	Figure6A_Ligand
Lung	vein endothelial cell	IL6	0.443703	0.305118	Figure6A_Ligand
Lung	vein endothelial cell	SELE	0.480571	0.248031	Figure6A_Ligand
Lung	adventitial cell	BDKRB1	0.0623217	0.0536193	Figure6A_Receptor
Lung	adventitial cell	CHRNA1	0	0	Figure6A_Receptor
Lung	adventitial cell	CXCR3	0	0	Figure6A_Receptor
Lung	adventitial cell	CXCR5	0	0	Figure6A_Receptor
Lung	adventitial cell	CXCR6	0.00324908	0.00268097	Figure6A_Receptor
Lung	adventitial cell	DSC3	0.00343361	0.0134048	Figure6A_Receptor
Lung	adventitial cell	PDCD1	0	0	Figure6A_Receptor
Lung	adventitial cell	SELE	0.00224216	0.00268097	Figure6A_Receptor
Lung	adventitial cell	TMIGD3	0.00263554	0.00268097	Figure6A_Receptor
Lung	alveolar fibroblast	BDKRB1	0.00482193	0.00617284	Figure6A_Receptor
Lung	alveolar fibroblast	CHRNA1	0	0	Figure6A_Receptor
Lung	alveolar fibroblast	CXCR3	0.00703127	0.00617284	Figure6A_Receptor
Lung	alveolar fibroblast	CXCR5	0.00379425	0.00308642	Figure6A_Receptor
Lung	alveolar fibroblast	CXCR6	0.00597393	0.00617284	Figure6A_Receptor
Lung	alveolar fibroblast	DSC3	0.0103282	0.00925926	Figure6A_Receptor
Lung	alveolar fibroblast	PDCD1	0.00289227	0.00308642	Figure6A_Receptor
Lung	alveolar fibroblast	SELE	0.00556155	0.00617284	Figure6A_Receptor
Lung	alveolar fibroblast	TMIGD3	0.01373	0.0154321	Figure6A_Receptor
Lung	b cell	BDKRB1	0	0	Figure6A_Receptor
Lung	b cell	CHRNA1	0.0402127	0.0229885	Figure6A_Receptor
Lung	b cell	CXCR3	0.0579612	0.0344828	Figure6A_Receptor
Lung	b cell	CXCR5	0.229482	0.16092	Figure6A_Receptor
Lung	b cell	CXCR6	0	0	Figure6A_Receptor
Lung	b cell	DSC3	0	0	Figure6A_Receptor
Lung	b cell	PDCD1	0	0	Figure6A_Receptor
Lung	b cell	SELE	0	0	Figure6A_Receptor
Lung	b cell	TMIGD3	0	0	Figure6A_Receptor
Lung	basal cell	BDKRB1	0.00123308	0.00182815	Figure6A_Receptor
Lung	basal cell	CHRNA1	0.000739322	0.00274223	Figure6A_Receptor
Lung	basal cell	CXCR3	0.00122483	0.00228519	Figure6A_Receptor
Lung	basal cell	CXCR5	0.00344989	0.00411335	Figure6A_Receptor
Lung	basal cell	CXCR6	0.00360704	0.00548446	Figure6A_Receptor
Lung	basal cell	DSC3	0.216418	0.263254	Figure6A_Receptor
Lung	basal cell	PDCD1	0.00589761	0.00731261	Figure6A_Receptor
Lung	basal cell	SELE	0.00440488	0.00411335	Figure6A_Receptor
Lung	basal cell	TMIGD3	0.0208884	0.0269653	Figure6A_Receptor
Lung	basophil	BDKRB1	0.00115293	0.00145773	Figure6A_Receptor
Lung	basophil	CHRNA1	0	0	Figure6A_Receptor
Lung	basophil	CXCR3	0.0011696	0.00145773	Figure6A_Receptor
Lung	basophil	CXCR5	0	0	Figure6A_Receptor
Lung	basophil	CXCR6	0.00217919	0.00145773	Figure6A_Receptor
Lung	basophil	DSC3	0.00202753	0.00145773	Figure6A_Receptor
Lung	basophil	PDCD1	0	0	Figure6A_Receptor
Lung	basophil	SELE	0	0	Figure6A_Receptor
Lung	basophil	TMIGD3	0.0251767	0.0218659	Figure6A_Receptor
Lung	bronchial smooth muscle cell	BDKRB1	0	0	Figure6A_Receptor
Lung	bronchial smooth muscle cell	CHRNA1	0.00334084	0.0123457	Figure6A_Receptor
Lung	bronchial smooth muscle cell	CXCR3	0.0108273	0.0123457	Figure6A_Receptor
Lung	bronchial smooth muscle cell	CXCR5	0	0	Figure6A_Receptor
Lung	bronchial smooth muscle cell	CXCR6	0	0	Figure6A_Receptor
Lung	bronchial smooth muscle cell	DSC3	0	0	Figure6A_Receptor
Lung	bronchial smooth muscle cell	PDCD1	0	0	Figure6A_Receptor
Lung	bronchial smooth muscle cell	SELE	0	0	Figure6A_Receptor
Lung	bronchial smooth muscle cell	TMIGD3	0.0155445	0.0246914	Figure6A_Receptor
Lung	bronchial vessel endothelial cell	BDKRB1	0	0	Figure6A_Receptor
Lung	bronchial vessel endothelial cell	CHRNA1	0	0	Figure6A_Receptor
Lung	bronchial vessel endothelial cell	CXCR3	0	0	Figure6A_Receptor
Lung	bronchial vessel endothelial cell	CXCR5	0	0	Figure6A_Receptor
Lung	bronchial vessel endothelial cell	CXCR6	0	0	Figure6A_Receptor
Lung	bronchial vessel endothelial cell	DSC3	0	0	Figure6A_Receptor
Lung	bronchial vessel endothelial cell	PDCD1	0	0	Figure6A_Receptor
Lung	bronchial vessel endothelial cell	SELE	1.50374	0.574468	Figure6A_Receptor
Lung	bronchial vessel endothelial cell	TMIGD3	0.0162157	0.0212766	Figure6A_Receptor
Lung	capillary aerocyte	BDKRB1	0	0	Figure6A_Receptor
Lung	capillary aerocyte	CHRNA1	0	0	Figure6A_Receptor
Lung	capillary aerocyte	CXCR3	0	0	Figure6A_Receptor
Lung	capillary aerocyte	CXCR5	0.00510299	0.00351494	Figure6A_Receptor
Lung	capillary aerocyte	CXCR6	0	0	Figure6A_Receptor
Lung	capillary aerocyte	DSC3	0.00595601	0.00702988	Figure6A_Receptor
Lung	capillary aerocyte	PDCD1	0.00236726	0.00175747	Figure6A_Receptor
Lung	capillary aerocyte	SELE	0.00508045	0.00351494	Figure6A_Receptor
Lung	capillary aerocyte	TMIGD3	0.0154958	0.0123023	Figure6A_Receptor
Lung	capillary endothelial cell	BDKRB1	0	0	Figure6A_Receptor
Lung	capillary endothelial cell	CHRNA1	0.00110386	0.00103627	Figure6A_Receptor
Lung	capillary endothelial cell	CXCR3	0	0	Figure6A_Receptor
Lung	capillary endothelial cell	CXCR5	0.00257005	0.00207254	Figure6A_Receptor
Lung	capillary endothelial cell	CXCR6	0.0024207	0.00207254	Figure6A_Receptor
Lung	capillary endothelial cell	DSC3	0.0016293	0.00207254	Figure6A_Receptor
Lung	capillary endothelial cell	PDCD1	0	0	Figure6A_Receptor
Lung	capillary endothelial cell	SELE	0.0106196	0.00829016	Figure6A_Receptor
Lung	capillary endothelial cell	TMIGD3	0.0135196	0.0103627	Figure6A_Receptor
Lung	cd4-positive alpha-beta t cell	BDKRB1	0	0	Figure6A_Receptor
Lung	cd4-positive alpha-beta t cell	CHRNA1	0.0186107	0.0151515	Figure6A_Receptor
Lung	cd4-positive alpha-beta t cell	CXCR3	0.0664434	0.0606061	Figure6A_Receptor
Lung	cd4-positive alpha-beta t cell	CXCR5	0.0137167	0.0151515	Figure6A_Receptor
Lung	cd4-positive alpha-beta t cell	CXCR6	0.624117	0.371212	Figure6A_Receptor
Lung	cd4-positive alpha-beta t cell	DSC3	0	0	Figure6A_Receptor
Lung	cd4-positive alpha-beta t cell	PDCD1	0.0454647	0.0378788	Figure6A_Receptor
Lung	cd4-positive alpha-beta t cell	SELE	0	0	Figure6A_Receptor
Lung	cd4-positive alpha-beta t cell	TMIGD3	0.00800534	0.00757576	Figure6A_Receptor
Lung	cd4-positive, alpha-beta t cell	BDKRB1	0	0	Figure6A_Receptor
Lung	cd4-positive, alpha-beta t cell	CHRNA1	0.0157666	0.0128913	Figure6A_Receptor
Lung	cd4-positive, alpha-beta t cell	CXCR3	0.122625	0.0939227	Figure6A_Receptor
Lung	cd4-positive, alpha-beta t cell	CXCR5	0.00732516	0.00552486	Figure6A_Receptor
Lung	cd4-positive, alpha-beta t cell	CXCR6	0.222769	0.143646	Figure6A_Receptor
Lung	cd4-positive, alpha-beta t cell	DSC3	0.0035783	0.00368324	Figure6A_Receptor
Lung	cd4-positive, alpha-beta t cell	PDCD1	0.10751	0.0736648	Figure6A_Receptor
Lung	cd4-positive, alpha-beta t cell	SELE	0.00181577	0.00184162	Figure6A_Receptor
Lung	cd4-positive, alpha-beta t cell	TMIGD3	0.0179558	0.0128913	Figure6A_Receptor
Lung	cd8-positive alpha-beta t cell	BDKRB1	0	0	Figure6A_Receptor
Lung	cd8-positive alpha-beta t cell	CHRNA1	0.0438909	0.0375	Figure6A_Receptor
Lung	cd8-positive alpha-beta t cell	CXCR3	0.0852155	0.075	Figure6A_Receptor
Lung	cd8-positive alpha-beta t cell	CXCR5	0.0166783	0.0125	Figure6A_Receptor
Lung	cd8-positive alpha-beta t cell	CXCR6	0.299427	0.1875	Figure6A_Receptor
Lung	cd8-positive alpha-beta t cell	DSC3	0	0	Figure6A_Receptor
Lung	cd8-positive alpha-beta t cell	PDCD1	0.146553	0.1375	Figure6A_Receptor
Lung	cd8-positive alpha-beta t cell	SELE	0	0	Figure6A_Receptor
Lung	cd8-positive alpha-beta t cell	TMIGD3	0.0679942	0.05	Figure6A_Receptor
Lung	cd8-positive, alpha-beta t cell	BDKRB1	0	0	Figure6A_Receptor
Lung	cd8-positive, alpha-beta t cell	CHRNA1	0.00651352	0.00543478	Figure6A_Receptor
Lung	cd8-positive, alpha-beta t cell	CXCR3	0.211711	0.15942	Figure6A_Receptor
Lung	cd8-positive, alpha-beta t cell	CXCR5	0.0053144	0.00362319	Figure6A_Receptor
Lung	cd8-positive, alpha-beta t cell	CXCR6	0.420847	0.271739	Figure6A_Receptor
Lung	cd8-positive, alpha-beta t cell	DSC3	0.00441815	0.00543478	Figure6A_Receptor
Lung	cd8-positive, alpha-beta t cell	PDCD1	0.201177	0.143116	Figure6A_Receptor
Lung	cd8-positive, alpha-beta t cell	SELE	0.00153427	0.00181159	Figure6A_Receptor
Lung	cd8-positive, alpha-beta t cell	TMIGD3	0.00905118	0.00905797	Figure6A_Receptor
Lung	classical monocyte	BDKRB1	0	0	Figure6A_Receptor
Lung	classical monocyte	CHRNA1	0.00283769	0.00336247	Figure6A_Receptor
Lung	classical monocyte	CXCR3	0.00333083	0.00403497	Figure6A_Receptor
Lung	classical monocyte	CXCR5	0.00128038	0.00134499	Figure6A_Receptor
Lung	classical monocyte	CXCR6	0.0122748	0.0107599	Figure6A_Receptor
Lung	classical monocyte	DSC3	0.00267988	0.00201748	Figure6A_Receptor
Lung	classical monocyte	PDCD1	0.0043227	0.00537996	Figure6A_Receptor
Lung	classical monocyte	SELE	0.000828917	0.000672495	Figure6A_Receptor
Lung	classical monocyte	TMIGD3	0.0954314	0.0759919	Figure6A_Receptor
Lung	club cell	BDKRB1	0	0	Figure6A_Receptor
Lung	club cell	CHRNA1	0.00108033	0.000963391	Figure6A_Receptor
Lung	club cell	CXCR3	0.000834462	0.000963391	Figure6A_Receptor
Lung	club cell	CXCR5	0.00152961	0.00289017	Figure6A_Receptor
Lung	club cell	CXCR6	0.00835881	0.00867052	Figure6A_Receptor
Lung	club cell	DSC3	0.00502261	0.00770713	Figure6A_Receptor
Lung	club cell	PDCD1	0.00648076	0.00674374	Figure6A_Receptor
Lung	club cell	SELE	0.00183232	0.00192678	Figure6A_Receptor
Lung	club cell	TMIGD3	0.0192256	0.0211946	Figure6A_Receptor
Lung	dendritic cell	BDKRB1	0	0	Figure6A_Receptor
Lung	dendritic cell	CHRNA1	0	0	Figure6A_Receptor
Lung	dendritic cell	CXCR3	0.0423213	0.0537975	Figure6A_Receptor
Lung	dendritic cell	CXCR5	0.00174482	0.00316456	Figure6A_Receptor
Lung	dendritic cell	CXCR6	0.00497158	0.00316456	Figure6A_Receptor
Lung	dendritic cell	DSC3	0	0	Figure6A_Receptor
Lung	dendritic cell	PDCD1	0.0270166	0.0316456	Figure6A_Receptor
Lung	dendritic cell	SELE	0	0	Figure6A_Receptor
Lung	dendritic cell	TMIGD3	0.0197487	0.0253165	Figure6A_Receptor
Lung	endothelial cell of artery	BDKRB1	0	0	Figure6A_Receptor
Lung	endothelial cell of artery	CHRNA1	0	0	Figure6A_Receptor
Lung	endothelial cell of artery	CXCR3	0	0	Figure6A_Receptor
Lung	endothelial cell of artery	CXCR5	0	0	Figure6A_Receptor
Lung	endothelial cell of artery	CXCR6	0	0	Figure6A_Receptor
Lung	endothelial cell of artery	DSC3	0.00222672	0.00534759	Figure6A_Receptor
Lung	endothelial cell of artery	PDCD1	0	0	Figure6A_Receptor
Lung	endothelial cell of artery	SELE	0.138852	0.0695187	Figure6A_Receptor
Lung	endothelial cell of artery	TMIGD3	0.0244916	0.0213904	Figure6A_Receptor
Lung	endothelial cell of lymphatic vessel	BDKRB1	0	0	Figure6A_Receptor
Lung	endothelial cell of lymphatic vessel	CHRNA1	0	0	Figure6A_Receptor
Lung	endothelial cell of lymphatic vessel	CXCR3	0	0	Figure6A_Receptor
Lung	endothelial cell of lymphatic vessel	CXCR5	0	0	Figure6A_Receptor
Lung	endothelial cell of lymphatic vessel	CXCR6	0	0	Figure6A_Receptor
Lung	endothelial cell of lymphatic vessel	DSC3	0.0108709	0.0212766	Figure6A_Receptor
Lung	endothelial cell of lymphatic vessel	PDCD1	0	0	Figure6A_Receptor
Lung	endothelial cell of lymphatic vessel	SELE	0	0	Figure6A_Receptor
Lung	endothelial cell of lymphatic vessel	TMIGD3	0	0	Figure6A_Receptor
Lung	fibroblast	BDKRB1	0	0	Figure6A_Receptor
Lung	fibroblast	CHRNA1	0	0	Figure6A_Receptor
Lung	fibroblast	CXCR3	0	0	Figure6A_Receptor
Lung	fibroblast	CXCR5	0	0	Figure6A_Receptor
Lung	fibroblast	CXCR6	0	0	Figure6A_Receptor
Lung	fibroblast	DSC3	0	0	Figure6A_Receptor
Lung	fibroblast	PDCD1	0	0	Figure6A_Receptor
Lung	fibroblast	SELE	0	0	Figure6A_Receptor
Lung	fibroblast	TMIGD3	0	0	Figure6A_Receptor
Lung	intermediate monocyte	BDKRB1	0	0	Figure6A_Receptor
Lung	intermediate monocyte	CHRNA1	0	0	Figure6A_Receptor
Lung	intermediate monocyte	CXCR3	0.00724443	0.00793651	Figure6A_Receptor
Lung	intermediate monocyte	CXCR5	0	0	Figure6A_Receptor
Lung	intermediate monocyte	CXCR6	0	0	Figure6A_Receptor
Lung	intermediate monocyte	DSC3	0.00341485	0.00396825	Figure6A_Receptor
Lung	intermediate monocyte	PDCD1	0	0	Figure6A_Receptor
Lung	intermediate monocyte	SELE	0	0	Figure6A_Receptor
Lung	intermediate monocyte	TMIGD3	0.131059	0.107143	Figure6A_Receptor
Lung	lung ciliated cell	BDKRB1	0.00469693	0.00996678	Figure6A_Receptor
Lung	lung ciliated cell	CHRNA1	0.00285709	0.00498339	Figure6A_Receptor
Lung	lung ciliated cell	CXCR3	0.000735638	0.00332226	Figure6A_Receptor
Lung	lung ciliated cell	CXCR5	0.00373957	0.00664452	Figure6A_Receptor
Lung	lung ciliated cell	CXCR6	0.00521369	0.00664452	Figure6A_Receptor
Lung	lung ciliated cell	DSC3	0.00266767	0.00664452	Figure6A_Receptor
Lung	lung ciliated cell	PDCD1	0.00331614	0.00664452	Figure6A_Receptor
Lung	lung ciliated cell	SELE	0.0098311	0.00996678	Figure6A_Receptor
Lung	lung ciliated cell	TMIGD3	0.00620607	0.0116279	Figure6A_Receptor
Lung	lung microvascular endothelial cell	BDKRB1	0.011272	0.0103093	Figure6A_Receptor
Lung	lung microvascular endothelial cell	CHRNA1	0.00276288	0.00412371	Figure6A_Receptor
Lung	lung microvascular endothelial cell	CXCR3	0	0	Figure6A_Receptor
Lung	lung microvascular endothelial cell	CXCR5	0.00371741	0.00412371	Figure6A_Receptor
Lung	lung microvascular endothelial cell	CXCR6	0.00135651	0.00206186	Figure6A_Receptor
Lung	lung microvascular endothelial cell	DSC3	0.00299594	0.00412371	Figure6A_Receptor
Lung	lung microvascular endothelial cell	PDCD1	0.00316408	0.00412371	Figure6A_Receptor
Lung	lung microvascular endothelial cell	SELE	0.329756	0.179381	Figure6A_Receptor
Lung	lung microvascular endothelial cell	TMIGD3	0.0171711	0.0185567	Figure6A_Receptor
Lung	macrophage	BDKRB1	5.3034e-05	0.000164474	Figure6A_Receptor
Lung	macrophage	CHRNA1	0.0227235	0.0391447	Figure6A_Receptor
Lung	macrophage	CXCR3	0.000939018	0.00189145	Figure6A_Receptor
Lung	macrophage	CXCR5	0.000504893	0.00115132	Figure6A_Receptor
Lung	macrophage	CXCR6	0.00153185	0.00296053	Figure6A_Receptor
Lung	macrophage	DSC3	0.000565221	0.00115132	Figure6A_Receptor
Lung	macrophage	PDCD1	0.00101752	0.00205592	Figure6A_Receptor
Lung	macrophage	SELE	0.00107638	0.00115132	Figure6A_Receptor
Lung	macrophage	TMIGD3	0.153402	0.137253	Figure6A_Receptor
Lung	mesothelial cell	BDKRB1	0.0763372	0.117647	Figure6A_Receptor
Lung	mesothelial cell	CHRNA1	0	0	Figure6A_Receptor
Lung	mesothelial cell	CXCR3	0	0	Figure6A_Receptor
Lung	mesothelial cell	CXCR5	0	0	Figure6A_Receptor
Lung	mesothelial cell	CXCR6	0	0	Figure6A_Receptor
Lung	mesothelial cell	DSC3	0.528841	0.823529	Figure6A_Receptor
Lung	mesothelial cell	PDCD1	0	0	Figure6A_Receptor
Lung	mesothelial cell	SELE	0	0	Figure6A_Receptor
Lung	mesothelial cell	TMIGD3	0	0	Figure6A_Receptor
Lung	myofibroblast cell	BDKRB1	0	0	Figure6A_Receptor
Lung	myofibroblast cell	CHRNA1	0	0	Figure6A_Receptor
Lung	myofibroblast cell	CXCR3	0.051761	0.1	Figure6A_Receptor
Lung	myofibroblast cell	CXCR5	0	0	Figure6A_Receptor
Lung	myofibroblast cell	CXCR6	0	0	Figure6A_Receptor
Lung	myofibroblast cell	DSC3	0.35491	0.3	Figure6A_Receptor
Lung	myofibroblast cell	PDCD1	0.051761	0.1	Figure6A_Receptor
Lung	myofibroblast cell	SELE	0	0	Figure6A_Receptor
Lung	myofibroblast cell	TMIGD3	0	0	Figure6A_Receptor
Lung	neutrophil	BDKRB1	0	0	Figure6A_Receptor
Lung	neutrophil	CHRNA1	0	0	Figure6A_Receptor
Lung	neutrophil	CXCR3	0	0	Figure6A_Receptor
Lung	neutrophil	CXCR5	0	0	Figure6A_Receptor
Lung	neutrophil	CXCR6	0	0	Figure6A_Receptor
Lung	neutrophil	DSC3	0	0	Figure6A_Receptor
Lung	neutrophil	PDCD1	0	0	Figure6A_Receptor
Lung	neutrophil	SELE	0	0	Figure6A_Receptor
Lung	neutrophil	TMIGD3	0.039783	0.0229885	Figure6A_Receptor
Lung	nk cell	BDKRB1	0	0	Figure6A_Receptor
Lung	nk cell	CHRNA1	0.00707568	0.00757576	Figure6A_Receptor
Lung	nk cell	CXCR3	0.0504727	0.0378788	Figure6A_Receptor
Lung	nk cell	CXCR5	0	0	Figure6A_Receptor
Lung	nk cell	CXCR6	0.0112127	0.00757576	Figure6A_Receptor
Lung	nk cell	DSC3	0	0	Figure6A_Receptor
Lung	nk cell	PDCD1	0	0	Figure6A_Receptor
Lung	nk cell	SELE	0.00406075	0.00757576	Figure6A_Receptor
Lung	nk cell	TMIGD3	0.00868152	0.00757576	Figure6A_Receptor
Lung	non-classical monocyte	BDKRB1	0	0	Figure6A_Receptor
Lung	non-classical monocyte	CHRNA1	0.00111235	0.000995025	Figure6A_Receptor
Lung	non-classical monocyte	CXCR3	0.0030113	0.0039801	Figure6A_Receptor
Lung	non-classical monocyte	CXCR5	0.00179701	0.00199005	Figure6A_Receptor
Lung	non-classical monocyte	CXCR6	0.00775502	0.0079602	Figure6A_Receptor
Lung	non-classical monocyte	DSC3	0.00753554	0.00597015	Figure6A_Receptor
Lung	non-classical monocyte	PDCD1	0.00252963	0.00298507	Figure6A_Receptor
Lung	non-classical monocyte	SELE	0.000683489	0.000995025	Figure6A_Receptor
Lung	non-classical monocyte	TMIGD3	0.269765	0.202985	Figure6A_Receptor
Lung	pericyte cell	BDKRB1	0	0	Figure6A_Receptor
Lung	pericyte cell	CHRNA1	0	0	Figure6A_Receptor
Lung	pericyte cell	CXCR3	0	0	Figure6A_Receptor
Lung	pericyte cell	CXCR5	0.0122822	0.00938967	Figure6A_Receptor
Lung	pericyte cell	CXCR6	0.00469217	0.00469484	Figure6A_Receptor
Lung	pericyte cell	DSC3	0	0	Figure6A_Receptor
Lung	pericyte cell	PDCD1	0.00922205	0.00938967	Figure6A_Receptor
Lung	pericyte cell	SELE	0	0	Figure6A_Receptor
Lung	pericyte cell	TMIGD3	0.0184757	0.0140845	Figure6A_Receptor
Lung	plasma cell	BDKRB1	0	0	Figure6A_Receptor
Lung	plasma cell	CHRNA1	0.00738949	0.0149254	Figure6A_Receptor
Lung	plasma cell	CXCR3	0.0742813	0.126866	Figure6A_Receptor
Lung	plasma cell	CXCR5	0.00620743	0.0149254	Figure6A_Receptor
Lung	plasma cell	CXCR6	0	0	Figure6A_Receptor
Lung	plasma cell	DSC3	0	0	Figure6A_Receptor
Lung	plasma cell	PDCD1	0	0	Figure6A_Receptor
Lung	plasma cell	SELE	0	0	Figure6A_Receptor
Lung	plasma cell	TMIGD3	0.0167564	0.0298507	Figure6A_Receptor
Lung	plasmacytoid dendritic cell	BDKRB1	0	0	Figure6A_Receptor
Lung	plasmacytoid dendritic cell	CHRNA1	0	0	Figure6A_Receptor
Lung	plasmacytoid dendritic cell	CXCR3	1.11716	0.722222	Figure6A_Receptor
Lung	plasmacytoid dendritic cell	CXCR5	0	0	Figure6A_Receptor
Lung	plasmacytoid dendritic cell	CXCR6	0	0	Figure6A_Receptor
Lung	plasmacytoid dendritic cell	DSC3	0	0	Figure6A_Receptor
Lung	plasmacytoid dendritic cell	PDCD1	0	0	Figure6A_Receptor
Lung	plasmacytoid dendritic cell	SELE	0	0	Figure6A_Receptor
Lung	plasmacytoid dendritic cell	TMIGD3	0	0	Figure6A_Receptor
Lung	pulmonary ionocyte	BDKRB1	0	0	Figure6A_Receptor
Lung	pulmonary ionocyte	CHRNA1	0	0	Figure6A_Receptor
Lung	pulmonary ionocyte	CXCR3	0	0	Figure6A_Receptor
Lung	pulmonary ionocyte	CXCR5	0	0	Figure6A_Receptor
Lung	pulmonary ionocyte	CXCR6	0	0	Figure6A_Receptor
Lung	pulmonary ionocyte	DSC3	0	0	Figure6A_Receptor
Lung	pulmonary ionocyte	PDCD1	0	0	Figure6A_Receptor
Lung	pulmonary ionocyte	SELE	0	0	Figure6A_Receptor
Lung	pulmonary ionocyte	TMIGD3	0	0	Figure6A_Receptor
Lung	respiratory goblet cell	BDKRB1	0.0142034	0.0318302	Figure6A_Receptor
Lung	respiratory goblet cell	CHRNA1	0.00079958	0.00265252	Figure6A_Receptor
Lung	respiratory goblet cell	CXCR3	0.00126829	0.00265252	Figure6A_Receptor
Lung	respiratory goblet cell	CXCR5	0.00160395	0.00530504	Figure6A_Receptor
Lung	respiratory goblet cell	CXCR6	0.00185709	0.00397878	Figure6A_Receptor
Lung	respiratory goblet cell	DSC3	0.0251802	0.0543767	Figure6A_Receptor
Lung	respiratory goblet cell	PDCD1	0.00124876	0.00265252	Figure6A_Receptor
Lung	respiratory goblet cell	SELE	0	0	Figure6A_Receptor
Lung	respiratory goblet cell	TMIGD3	0.0137195	0.0172414	Figure6A_Receptor
Lung	respiratory mucous cell	BDKRB1	0	0	Figure6A_Receptor
Lung	respiratory mucous cell	CHRNA1	0	0	Figure6A_Receptor
Lung	respiratory mucous cell	CXCR3	0	0	Figure6A_Receptor
Lung	respiratory mucous cell	CXCR5	0	0	Figure6A_Receptor
Lung	respiratory mucous cell	CXCR6	0	0	Figure6A_Receptor
Lung	respiratory mucous cell	DSC3	0	0	Figure6A_Receptor
Lung	respiratory mucous cell	PDCD1	0	0	Figure6A_Receptor
Lung	respiratory mucous cell	SELE	0	0	Figure6A_Receptor
Lung	respiratory mucous cell	TMIGD3	0	0	Figure6A_Receptor
Lung	serous cell of epithelium of bronchus	BDKRB1	0	0	Figure6A_Receptor
Lung	serous cell of epithelium of bronchus	CHRNA1	0	0	Figure6A_Receptor
Lung	serous cell of epithelium of bronchus	CXCR3	0	0	Figure6A_Receptor
Lung	serous cell of epithelium of bronchus	CXCR5	0	0	Figure6A_Receptor
Lung	serous cell of epithelium of bronchus	CXCR6	0.0191871	0.0666667	Figure6A_Receptor
Lung	serous cell of epithelium of bronchus	DSC3	0	0	Figure6A_Receptor
Lung	serous cell of epithelium of bronchus	PDCD1	0	0	Figure6A_Receptor
Lung	serous cell of epithelium of bronchus	SELE	0	0	Figure6A_Receptor
Lung	serous cell of epithelium of bronchus	TMIGD3	0.0654095	0.0666667	Figure6A_Receptor
Lung	smooth muscle cell	BDKRB1	0	0	Figure6A_Receptor
Lung	smooth muscle cell	CHRNA1	0	0	Figure6A_Receptor
Lung	smooth muscle cell	CXCR3	0	0	Figure6A_Receptor
Lung	smooth muscle cell	CXCR5	0.0521974	0.04	Figure6A_Receptor
Lung	smooth muscle cell	CXCR6	0	0	Figure6A_Receptor
Lung	smooth muscle cell	DSC3	0	0	Figure6A_Receptor
Lung	smooth muscle cell	PDCD1	0	0	Figure6A_Receptor
Lung	smooth muscle cell	SELE	0	0	Figure6A_Receptor
Lung	smooth muscle cell	TMIGD3	0	0	Figure6A_Receptor
Lung	type i pneumocyte	BDKRB1	0	0	Figure6A_Receptor
Lung	type i pneumocyte	CHRNA1	0	0	Figure6A_Receptor
Lung	type i pneumocyte	CXCR3	0.00171761	0.00473934	Figure6A_Receptor
Lung	type i pneumocyte	CXCR5	0	0	Figure6A_Receptor
Lung	type i pneumocyte	CXCR6	0.0015706	0.00473934	Figure6A_Receptor
Lung	type i pneumocyte	DSC3	0.00121903	0.00473934	Figure6A_Receptor
Lung	type i pneumocyte	PDCD1	0	0	Figure6A_Receptor
Lung	type i pneumocyte	SELE	0.0130161	0.00473934	Figure6A_Receptor
Lung	type i pneumocyte	TMIGD3	0	0	Figure6A_Receptor
Lung	type ii pneumocyte	BDKRB1	0.000820172	0.00207741	Figure6A_Receptor
Lung	type ii pneumocyte	CHRNA1	0.00199243	0.00579488	Figure6A_Receptor
Lung	type ii pneumocyte	CXCR3	0.000468721	0.00131205	Figure6A_Receptor
Lung	type ii pneumocyte	CXCR5	0.00175424	0.00601356	Figure6A_Receptor
Lung	type ii pneumocyte	CXCR6	0.0019845	0.00404548	Figure6A_Receptor
Lung	type ii pneumocyte	DSC3	0.00193844	0.00470151	Figure6A_Receptor
Lung	type ii pneumocyte	PDCD1	0.00111671	0.00240542	Figure6A_Receptor
Lung	type ii pneumocyte	SELE	0.00407849	0.00940302	Figure6A_Receptor
Lung	type ii pneumocyte	TMIGD3	0.016393	0.0313798	Figure6A_Receptor
Lung	vascular associated smooth muscle cell	BDKRB1	0	0	Figure6A_Receptor
Lung	vascular associated smooth muscle cell	CHRNA1	0.0164177	0.0125	Figure6A_Receptor
Lung	vascular associated smooth muscle cell	CXCR3	0	0	Figure6A_Receptor
Lung	vascular associated smooth muscle cell	CXCR5	0.0149518	0.0125	Figure6A_Receptor
Lung	vascular associated smooth muscle cell	CXCR6	0.0250979	0.025	Figure6A_Receptor
Lung	vascular associated smooth muscle cell	DSC3	0.00932704	0.0125	Figure6A_Receptor
Lung	vascular associated smooth muscle cell	PDCD1	0	0	Figure6A_Receptor
Lung	vascular associated smooth muscle cell	SELE	0	0	Figure6A_Receptor
Lung	vascular associated smooth muscle cell	TMIGD3	0.0488784	0.0375	Figure6A_Receptor
Lung	vein endothelial cell	BDKRB1	0.00517133	0.00590551	Figure6A_Receptor
Lung	vein endothelial cell	CHRNA1	0.00209214	0.0019685	Figure6A_Receptor
Lung	vein endothelial cell	CXCR3	0.00189756	0.0019685	Figure6A_Receptor
Lung	vein endothelial cell	CXCR5	0.00162459	0.0019685	Figure6A_Receptor
Lung	vein endothelial cell	CXCR6	0.00682515	0.00787402	Figure6A_Receptor
Lung	vein endothelial cell	DSC3	0.000947879	0.00393701	Figure6A_Receptor
Lung	vein endothelial cell	PDCD1	0	0	Figure6A_Receptor
Lung	vein endothelial cell	SELE	0.480571	0.248031	Figure6A_Receptor
Lung	vein endothelial cell	TMIGD3	0.0272238	0.0295276	Figure6A_Receptor
