## Supplementary material for "Latent inter-organ mechanism of idiopathic pulmonary fibrosis unveiled by a generative computational approach": Table S7

### Sheet: Sheet 1
celltype	gene	log2FoldChange	pvalue	padj	Figure
AT1 Cells	BDKRB1				Figure6B
AT2 Cells	BDKRB1	-7.70127	0.324689	0.420821	Figure6B
Ciliated Cells	BDKRB1	0.239266	0.81158	0.823978	Figure6B
Club Cells	BDKRB1	0.647816	0.352229		Figure6B
Dendritic Cells	BDKRB1	11.4114	0.358489		Figure6B
Endothelial Cells	BDKRB1	1.27237	0.349165	0.476048	Figure6B
Fibroblasts	BDKRB1	3.94431			Figure6B
Macrophages	BDKRB1	9.88643	0.0261206	0.0458326	Figure6B
Mast Cells	BDKRB1				Figure6B
Monocytes	BDKRB1				Figure6B
Plasma Cells	BDKRB1	9.98898	0.602686		Figure6B
T/NKT Cells	BDKRB1				Figure6B
Unassigned	BDKRB1	-13.3912	0.281715	0.354247	Figure6B
AT1 Cells	IL6	-13.2676	0.319295	0.422576	Figure6B
AT2 Cells	IL6	0.398146	0.36263	0.456098	Figure6B
Ciliated Cells	IL6	1.03562	0.447363	0.518155	Figure6B
Club Cells	IL6	-0.0596714	0.254975	0.364942	Figure6B
Dendritic Cells	IL6	-3.04857	0.0111394	0.0356542	Figure6B
Endothelial Cells	IL6	-2.11278	9.24856e-09	4.32378e-07	Figure6B
Fibroblasts	IL6	-0.795359			Figure6B
Macrophages	IL6	-0.899516	0.000732779	0.00167977	Figure6B
Mast Cells	IL6	-16.6538	0.0828663	0.355097	Figure6B
Monocytes	IL6	1.03942	0.410092	0.53243	Figure6B
Plasma Cells	IL6	12.7043	0.364058		Figure6B
T/NKT Cells	IL6				Figure6B
Unassigned	IL6	-19.3639	3.96162e-05	0.000229426	Figure6B
AT1 Cells	CALM1	-0.0309949	9.65259e-05	0.00118824	Figure7A
AT2 Cells	CALM1	-0.189668	1.02344e-12	7.02568e-12	Figure7A
Ciliated Cells	CALM1	0.27185	6.7115e-07	7.39597e-06	Figure7A
Club Cells	CALM1	-1.14892	6.69592e-28	3.17386e-25	Figure7A
Dendritic Cells	CALM1	0.475311	4.24653e-12	1.31007e-10	Figure7A
Endothelial Cells	CALM1	-0.164926	0.0202047	0.0801268	Figure7A
Fibroblasts	CALM1	0.480335	0.00116033	0.0161722	Figure7A
Macrophages	CALM1	0.349417	1.60787e-112	4.75123e-111	Figure7A
Mast Cells	CALM1	-0.187352	0.203008	0.545058	Figure7A
Monocytes	CALM1	-0.050896	0.125099	0.250676	Figure7A
Plasma Cells	CALM1	-0.17891	0.024184	0.111047	Figure7A
T/NKT Cells	CALM1	0.329259	2.28527e-06	1.67004e-05	Figure7A
Unassigned	CALM1	0.683301	1.67514e-20	7.86399e-19	Figure7A
AT1 Cells	CALM2	0.0105016	0.253439	0.367442	Figure7A
AT2 Cells	CALM2	0.133154	6.10196e-09	3.18277e-08	Figure7A
Ciliated Cells	CALM2	0.494634	1.24169e-19	5.11322e-18	Figure7A
Club Cells	CALM2	-0.13735	0.0345551	0.0974781	Figure7A
Dendritic Cells	CALM2	0.19879	4.0121e-06	4.26191e-05	Figure7A
Endothelial Cells	CALM2	0.0621851	0.324574	0.455813	Figure7A
Fibroblasts	CALM2	1.12856	8.81682e-19	4.59283e-16	Figure7A
Macrophages	CALM2	0.301949	2.10862e-87	5.14339e-86	Figure7A
Mast Cells	CALM2	0.415895	0.00266915	0.0391968	Figure7A
Monocytes	CALM2	0.877885	1.66598e-48	5.11253e-46	Figure7A
Plasma Cells	CALM2	-0.431485	0.00798764	0.0576517	Figure7A
T/NKT Cells	CALM2	0.0787017	0.303142	0.418497	Figure7A
Unassigned	CALM2	0.607052	1.06072e-13	2.50781e-12	Figure7A
AT1 Cells	CALM3	0.163327	0.022012	0.0786232	Figure7A
AT2 Cells	CALM3	0.286191	8.70713e-09	4.47042e-08	Figure7A
Ciliated Cells	CALM3	-0.120605	0.031282	0.0783211	Figure7A
Club Cells	CALM3	-0.356467	0.0258522	0.0796168	Figure7A
Dendritic Cells	CALM3	-0.499929	1.48356e-09	3.26883e-08	Figure7A
Endothelial Cells	CALM3	-0.0611866	0.424016	0.534984	Figure7A
Fibroblasts	CALM3	1.359	4.32936e-07	2.10606e-05	Figure7A
Macrophages	CALM3	1.1455	0	0	Figure7A
Mast Cells	CALM3	1.03899	0.000112745	0.00315471	Figure7A
Monocytes	CALM3	-0.457306	2.66264e-05	0.000271706	Figure7A
Plasma Cells	CALM3	0.697282	0.083061	0.225041	Figure7A
T/NKT Cells	CALM3	0.776405	1.12138e-08	1.15327e-07	Figure7A
Unassigned	CALM3	1.45816	2.19458e-33	2.59803e-31	Figure7A
